# Signalome-wide mapping of the NFκB pathway in T-cells reveals novel targets for immunotherapy

**DOI:** 10.64898/2026.02.16.706160

**Authors:** Joseph Clarke, Haoqi Chen, Cristina Tormo Garcia, Ewa Basiarz, Mateusz Kotowski, Ana Mafalda Santos, Mai T Voung, Paige Sherman, Jia Xin Li, Christopher J Tape, Simon J Davis, Evangelia Petsalaki, Sumana Sharma

## Abstract

Cell signalling networks govern fundamental cellular processes yet remain incompletely defined. Moreover, what is known is biased toward a limited subset of well-characterised components. Phosphoprotein-based interrogation methods, including mass spectrometry and targeted phosphosite panels, have limited utility in physiological settings dependent on cell–cell interactions because the signalling fluxes can be difficult to detect despite producing robust functional responses. Here we developed a perturbation-based experimental framework that infers signalling pathway architecture using quantitative functional outputs rather than direct measurements of effector state, e.g., phosphorylation levels. Using antigen-specific, NF-κB–GFP reporter-expressing transformed T-cells co-cultured with cellular targets, we performed an arrayed CRISPR–Cas9 screen targeting a curated signalome of kinases, phosphatases, adaptor and scaffolding proteins, totalling 706 genes. Quantitative effect-size profiling recovered canonical T-cell receptor regulators and revealed unequal, family-specific patterns of control over NF-κB activation. Comparing T-cell stimulation with low- and high-affinity antigen uncovered signal-strength-dependent buffering of proximal signalling nodes, exemplified by reduced sensitivity to perturbation of *LCK* under high-intensity stimulation. Targeted perturbation in primary human CD8⁺ T-cells validated our findings and identified *TRRAP* and *CTDSPL2* as negative regulators of T-cell effector output, whose disruption enhanced cytotoxicity, degranulation, and cytokine production in both polyclonal and TCR-engineered T cells. Together, these results establish a scalable strategy for mapping signalling pathway architecture in the setting of physiological T-cell activation.
