## Supplementary Table 1 for "Signalome-wide mapping of the NFκB pathway in T-cells reveals novel targets for immunotherapy"

sgRNA Name	sgRNA Sequence
ARAF_1	CACCGGACCTTGGAGGAACAATGC
ARAF_2	CACCGTGGTCTACCGACTCATCAA
BRAF_1	CACCGAACTTCTGTACTACAACGC
BRAF_2	CACCGGAACATATAGAGGCCCTAT
EGFR_1	CACCGTACACCGTGCCGAACGCAC
EGFR_2	CACCGTAGTTAGATAAGACTGCTA
FGFR1_1	CACCGGGCAGCCGTAGCTCCATAT
FGFR1_2	CACCGAACTCCACGTTGCTACCCA
FGFR2_1	CACCGTTGTCCGTGGTGTTAACAC
FGFR2_2	CACCGGCAGTAAATGGCTATCTCC
FGFR3_1	CACCGATCCGGCAGACGTACACGC
FGFR3_2	CACCGAGAACCTCTAGCTCCTTGT
FGFR4_1	CACCGGCCTGGTAGAGAACGCTGT
FGFR4_2	CACCGGCTGGCCGGGCTGTATCGA
LIMK1_1	CACCGCAGGACCGTACCTCGTCCA
LIMK1_2	CACCGGCATCGCATGACCTTCACC
LIMK2_1	CACCGTGGAGAGTCTCTCAAACAT
LIMK2_2	CACCGCAGGACCTCCCCATGGATT
MYLK_1	CACCGTGGAGCGAGCGTACTGGAT
MYLK_2	CACCGGGGCACGACCTACCATCCA
MYLK2_1	CACCGGAGCTCTTCGAGAGGATTG
MYLK2_2	CACCGGCAAGGGGACACCTCGAGG
MYLK3_1	CACCGCAGCCCTGACGCTCTGATG
MYLK3_2	CACCGCCAGCACGAAGTCTTGGGA
PDGFRB_1	CACCGCGTTACGAGATCCGATGGA
PDGFRB_2	CACCGGAGAAGCAAGCCCTTATGT
PIKFYVE_1	CACCGTGAACCCCGAACACCTGTT
PIKFYVE_2	CACCGCGAATATGATGTACCATGG
PIP4K2A_1	CACCGTTTAAGGAATACTGCCCGA
PIP4K2A_2	CACCGGTGTTTCAGGGCTCTACAG
PIP4K2B_1	CACCGTTTAAGGAGTATTGCCCCA
PIP4K2B_2	CACCGGATGGTGTGGAAACCTACA
PIP4K2C_1	CACCGAGTCCATATCCTTAAGGGT
PIP4K2C_2	CACCGGGAACCTCCGTGATCGATT
PIP5K1A_1	CACCGCCGGATACCAAATAGCTCC
PIP5K1A_2	CACCGTCGCTGGACACATAGAATA
PIP5K1B_1	CACCGCTACTGCCAGGCTATTACA
PIP5K1B_1	CACCGTAATAGAACTGTCTAACCC
PIP5K1C_2	CACCGAGCCGAGGAACCTTCTTGT
PIP5K1C_1	CACCGAGGTGCATAGGTCTTGAAG
PPP1CA_2	CACCGGAGGTAGTTGCTCTCGGGA
PPP1CA_1	CACCGACGCTACAACATCAAACTG
PPP1CB_2	CACCGCTGCCTATAGCAGCCATTG
PPP1CB_1	CACCGTCATCTGCACAATCTTTCC
PPP1CC_2	CACCGTGGTGCTTCAAGTTCTAGT
PPP1CC_1	CACCGAAGATACAACATTAAACTA
PTK2_2	CACCGTGTGGGAGATACTGATGCA
PTK2_1	CACCGGAGCAAAAGATTTGTACAC
ROCK1_2	CACCGGTCATACCTGAACAACCCA
ROCK1_1	CACCGCAATGTCACTACTTAAATC
ROCK2_2	CACCGAGTAGGTAAATCCGATGAA
ROCK2_1	CACCGGTTTAGGGAGGTACGACTT
SSH1_2	CACCGGCATCACGCGCCCCAACGC
SSH1_1	CACCGCAGTCGGCACAGGATTTAT
SSH2_2	CACCGGAGCGCATAACTACTACCC
SSH2_1	CACCGATTGCATAGGCAATCACGG
SSH3_2	CACCGTCTCCATCTAAGTACACCT
SSH3_1	CACCGGTATTGCACCAAGCATGTG
CAMK2B_1	CACCGAACTTACAGATCGAAGACC
CAMK2B_2	CACCGCAGTTCCCGTCCCCTGAGT
CAMK2D_1	CACCGTGCTACACTGCCATCAGAT
CAMK2D_2	CACCGTACGTTCTCACCAATATTA
CAMK2G_1	CACCGAGACACTTACACAGACCCA
CAMK2G_2	CACCGGAGCCTGGGTAGTACCTTC
CAMK4_1	CACCGAGAGCATACCGCAGTACCC
CAMK4_2	CACCGAGATACTTCATCCCACCAG
ERBB2_1	CACCGGACCGTTGGACTCACGAGT
ERBB2_2	CACCGAGAAGGCGGGAGACATATG
ERBB3_1	CACCGAGGGACCCAGGTCTACGAT
ERBB3_2	CACCGGGTATGGTGCATAGAAACC
PHKG1_1	CACCGATGAGCCCAAAGAGATCCT
PHKG1_2	CACCGTGGAGCACTCGATAATCTC
PHKG2_1	CACCGATGTTACGCATGATCATGG
PHKG2_2	CACCGAGACTCGTAGGAATCGATG
PTK2B_1	CACCGGCACGTGGAAGCCGAGTGG
PTK2B_2	CACCGCCAGCAGTACGCCTCGCTC
JAK1_1	CACCGTGTTGTGGACGATCAACGG
JAK1_2	CACCGCCTAGACAGCACCGTAATG
JAK2_1	CACCGGTACTTCGATGCAGTCCTA
JAK2_2	CACCGCCATATAGATGAGTCAACC
JAK3_1	CACCGGATGAGCCAAGTGTCGTAC
JAK3_2	CACCGACCTCTCTGGACCACGATC
PIM1_1	CACCGCCGTCTACACGGACTTCGA
PIM1_2	CACCGTCCAGGAGCCTAATGACGC
TYK2_1	CACCGCTATATTTCCGCATAAGGT
TYK2_2	CACCGAATGACGTGGCATCACTGT
CDC25B_1	CACCGCCTATGGACCCCCACATGG
CDC25B_2	CACCGGTCAGAGAGAAGCGACCTA
DUSP5_1	CACCGAGGCAGCGAAGGCCAGATA
DUSP5_2	CACCGAGCAATAGACTTCATTGGT
DUSP7_1	CACCGACGACTCGAAGAGCTCGTG
DUSP7_2	CACCGGACTGCTCCGACGGCGAGT
DUSP8_1	CACCGCAGAAGGACGTCCTAAACA
DUSP8_2	CACCGGACTCACCGATGAACTCGA
DUSP9_1	CACCGCACTGCCCAGATAGAGGTT
DUSP9_2	CACCGGAGTCGGCGCGCATCGGTG
DUSP14_1	CACCGATGGTAGCATTAACAATGC
DUSP14_2	CACCGAGGTACGCGATACACAGCG
DUSP16_1	CACCGATGATGTAGGCGATAGCGA
DUSP16_2	CACCGCAGCGAGATGTCCTCAACA
MAP2K4_1	CACCGTATGGTGCACTCTTCAGAG
MAP2K4_2	CACCGCAGAGAATTCGGTCAACAG
MAP2K5_1	CACCGATACTACTAGATATTACAC
MAP2K5_2	CACCGGGACTGGACAGTGCACTCC
MAP3K1_1	CACCGACCCATAGCCACTTACCAC
MAP3K1_2	CACCGCAGCCCAGACAATAAATAC
MAP3K2_1	CACCGCTCCGACCAACTGGAGATT
MAP3K2_2	CACCGAACTTCTATCTCTACTAGT
MAP3K3_1	CACCGGGACAACAGCAATATCCTA
MAP3K3_2	CACCGCGCTCAGGAACATAGCCAG
MAP3K5_1	CACCGAAGCTCGTAATTTATACAC
MAP3K5_2	CACCGTAGCTAATTATTACCATGC
MAP3K6_1	CACCGGGCCGCGATCGCCACACGA
MAP3K6_2	CACCGCCGGGAGCAGGCCTATCAC
MAP3K11_1	CACCGGCTGGAAGCGCGAGATCCA
MAP3K11_2	CACCGCTGGGCTCGTAGTCGAACA
MAP3K12_1	CACCGTCGTAGGTGATTAGCATGC
MAP3K12_2	CACCGCACCACGCCAAAGGACCTA
MAP3K13_1	CACCGGTATGGAATATCATTGGGA
MAP3K13_2	CACCGACCAGTCTACTAGCAATCG
MAP4K1_1	CACCGATGCTGGGGAGGTCAGATT
MAP4K1_2	CACCGCAGAGATAACTCCCATGGT
MAP4K2_1	CACCGCTGAGGTAGCTGCCAATGT
MAP4K2_2	CACCGCTGCTGTGGAGCGCAAAGG
MAP4K3_1	CACCGCCAATGAAAGACTTCCGTT
MAP4K3_2	CACCGTTGGGTGTAAGTCAAACAT
MAP4K4_1	CACCGAAGGTACAGTGGTCCCACC
MAP4K4_2	CACCGAAGGGATCAGCCAAATGAA
MAPK7_1	CACCGGACCGCGAAGCCCTCACTC
MAPK7_2	CACCGTACACAGGCTATTGACCTC
MAPK8_1	CACCGCGCTACTACAGAGCACCCG
MAPK8_2	CACCGATAAGAACTAGCTCTCTGT
MAPK10_1	CACCGGGCTACAAGGAGAACGGTA
MAPK10_2	CACCGCCCACAGTAAGAAACTATG
MAPKAPK3_1	CACCGCATAATAGGGAGTATAGCA
MAPKAPK3_2	CACCGAACCTACTCTACACATCTA
MAPKAPK5_1	CACCGACGCCCTACACTTACAACA
MAPKAPK5_2	CACCGCACTGTGTAGTCTTACCTA
MKNK1_1	CACCGGTGCCGTGAGCCTACAGAA
MKNK1_2	CACCGTCTTTGAGAAATTGCAAGG
MKNK2_1	CACCGTCTTGTATATCCTACTCAG
MKNK2_2	CACCGGAAGCAGCCAGGCCACATT
NLK_1	CACCGGTTGTTACTCAGTATTATC
NLK_2	CACCGTTGAGCCGGATAGACCTAT
NTRK1_1	CACCGAGCCGAGGAGTGAAATGGA
NTRK1_2	CACCGCAATGAGACCGTGCGGCAC
NTRK2_1	CACCGAATAGCCAAGAATGAGTAT
NTRK2_2	CACCGTATAGAACCACTGAAGCGC
PPM1A_1	CACCGGATCACATCACCAATAACC
PPM1A_2	CACCGGTGAGACAAGCTGCTCAGT
PPM1B_1	CACCGCTGTGAATATGTTAAATCT
PPM1B_2	CACCGATGCACACACAGCTGTTGT
PPP5C_1	CACCGGAGTGCTATGGCTACGCGC
PPP5C_2	CACCGTACCTGGTAGGCACATTTC
PRKACA_1	CACCGATCTGGGCCGCGTAGAAAC
PRKACA_2	CACCGCTCGCTGGATCTCATCTAC
PRKACB_1	CACCGGATGAGGTCTAGTGAATGG
PRKACB_2	CACCGGGTTATGGAATATGTCCCT
PRKCB_1	CACCGGATGACGTGGAGTGCACTA
PRKCB_2	CACCGAAGACTGTCAGTAGAGATT
PRKCG_1	CACCGTGGTACATCAAGTCTCCCC
PRKCG_2	CACCGGGCGAGTATTACAATGTGC
PRKX_1	CACCGAGTCCTGCAGGCTGTACAC
PRKX_2	CACCGATGCTCATGGAGTACGTGC
PTPRR_1	CACCGTCCAATGTAAGAGATACGT
PTPRR_2	CACCGGACCTTGTGAGAATTCGGC
RPS6KA2_1	CACCGGTATTAATAGACGCTGTAC
RPS6KA2_2	CACCGAGGGGCACATTAAGATCAC
RPS6KA3_1	CACCGGTCAATAGACTCTTTACTT
RPS6KA3_2	CACCGAATCTCAGGCTCTGATGCT
RPS6KA4_1	CACCGCCAGGCGCTTCCAGCCCAT
RPS6KA4_2	CACCGCTGAGGTGCGCGTGTATGG
RPS6KA5_1	CACCGTAGTGATGGAACTTCTGAA
RPS6KA5_2	CACCGGCCCTCGAACATCTCCACA
RPS6KA6_1	CACCGAAGATGGAGAGGGATATAC
RPS6KA6_2	CACCGCATCGCTTGCAAACAGAGT
STK3_1	CACCGAATCATCGGACCAAAGTTC
STK3_2	CACCGGATGTATATCAGCATAAGG
STK4_1	CACCGCAACTGTGTAGCAGACATC
STK4_2	CACCGGATCGTTATGGAGTACTGT
TAOK1_1	CACCGACTATACGGACAGCATCAC
TAOK1_2	CACCGTTACGTGAACACACAGCAT
TAOK2_1	CACCGTAACAGCCCCGGTACTGAA
TAOK2_2	CACCGTCGTACTGCCCCTCATCCA
TAOK3_1	CACCGAGTTGCGGGAACAGATGTC
TAOK3_2	CACCGGGATGAAGGACAGTATGAT
TGFBR1_1	CACCGGAACGTTCGTGGTTCCGTG
TGFBR1_2	CACCGAAAAGGGCGATCTAATGAA
TGFBR2_1	CACCGCAGTGATCACACTCCATGT
TGFBR2_2	CACCGAAGCGACCTTTCCCCACCA
IPPK_1	CACCGAGAATGGTGAGCTGATTTA
IPPK_2	CACCGTACCCTGAGTAGAGATCAA
ITPKA_1	CACCGATGACCGGCAGATTGACCA
ITPKA_2	CACCGGCGCCAGGCAGTAGCGCTC
ITPKB_1	CACCGTTCGGAGCTAGCTTAACGA
ITPKB_2	CACCGCAGGCGACCAGCCCAACTT
PI4KA_1	CACCGTGCTCGCGAGATTCCTATC
PI4KA_2	CACCGTAGTCTGTTATTACCTGTG
PI4KB_1	CACCGCGGCAACGGTGGACTATGT
PI4KB_2	CACCGATGAGCCAGCTGTTCCGAA
PIK3C2A_1	CACCGCCAGTAGTCAGTACTGACA
PIK3C2A_2	CACCGAGACTATACCTGAGATATA
PIK3C2B_1	CACCGTAGATAAGCAAGTCTACAG
PIK3C2B_2	CACCGCACCGGGGCTGCAGAAATC
PIK3C3_1	CACCGGGACCATACACATCCCATA
PIK3C3_2	CACCGGCCTGCAAAAACTCAACAC
AKT2_1	CACCGCGTGGATTCTCCAGACGAG
AKT2_2	CACCGCTCTGTGAAGACACGCTCC
AKT3_1	CACCGAGGACCGCACACGTTTCTA
AKT3_2	CACCGGAATGGACAGAAGCTATCC
CDK4_1	CACCGGCATGTAGACCAGGACCTA
CDK4_2	CACCGGCCACATCCCGAACTGACC
CHUK_1	CACCGAAGCTCCAATAATCAACAG
CHUK_2	CACCGTAGCAATGGAATACTGTTC
IKBKB_1	CACCGAAGTTTAAGATGTCATCCA
IKBKB_2	CACCGATTGACCTAGGATATGCCA
MAP2K7_1	CACCGAGACGGGCTACCTGACCAT
MAP2K7_2	CACCGGAGAACAAGCGCATCCTCA
MAP3K7_1	CACCGCGTGGGCAGCAGTATAATA
MAP3K7_2	CACCGGAGCCTGATGACTCGTTGT
MAP3K8_1	CACCGAGAACATCGCAGAGCTGTA
MAP3K8_2	CACCGGAGAACATCGGAATCTATT
MAP3K14_1	CACCGCATCGCCCAGGCTGAGTGT
MAP3K14_2	CACCGATGCAGAATCCTTCGTGAG
MAPK9_1	CACCGGTACCGTGTCACCACGTAA
MAPK9_2	CACCGATGGATGCTAACTTATGTC
MAPK11_1	CACCGCCCTCGCACAGTGGATATC
MAPK11_2	CACCGCCACGCGCGCAGAACGTAC
MAPK12_1	CACCGGGCCGATACAGCTTCTTGA
MAPK12_2	CACCGTGGATGCGCTACACGCAGA
MAPK13_1	CACCGCCAGGAGCCCAATGACCTG
MAPK13_2	CACCGCATCTGATACACCAGGTAC
PAK1_1	CACCGATGCTGGAACCCTAAACCA
PAK1_2	CACCGCTGGGCGTGGAGCAATCAC
PAK2_1	CACCGGTAATCGAGCCCACTGTTC
PAK2_2	CACCGGTCATGGAATACCTTGCTG
PAK3_1	CACCGAACATCTAGAACAGCTTGT
PAK3_2	CACCGTTACTTACAGTGAATTCCC
PAK4_1	CACCGGACGAGTTTGAGAACATGT
PAK4_2	CACCGCAGTGGCAGAGCCTGATCG
PAK6_1	CACCGATTCGCGAAGGGTCCACCA
PAK6_2	CACCGCTGAGCGCACTGACCCCCA
PIK3CA_1	CACCGTTCGAACAGGTATCTACCA
PIK3CA_2	CACCGCCATATCAAATTCACACAC
PIK3CB_1	CACCGGTAGCGTGGGTAAATACGA
PIK3CB_2	CACCGGATACCTCTGAGCTTACGA
PIK3CD_1	CACCGTGGAAGAGCGGCTCATACT
PIK3CD_2	CACCGGCAGGCATGAGTACCTGTA
PIK3CG_1	CACCGCAAGGGCGCTATCATGGTA
PIK3CG_2	CACCGGGCGGCGGACTTCTACCAC
PPP3CA_1	CACCGCAGTCAAAGGCATCCATAC
PPP3CA_2	CACCGATATTGATGCGCCAGTCAC
PPP3CB_1	CACCGAAAGGTAAAATATTCAGTA
PPP3CB_2	CACCGAAAGGTATCGTGTATTAGC
PPP3CC_1	CACCGAGAGGTAGCGTGTGTTACT
PPP3CC_2	CACCGCAGTCAAATGTCTCCATAC
PRKCQ_1	CACCGCTCTTACTTACGTCGGCAC
PRKCQ_2	CACCGATGATTGAGAGCACTCAAC
RAF1_1	CACCGGATGCTGTCCACTCGGATT
RAF1_2	CACCGACATCGAAATCCATTGAGC
AAK1_1	CACCGGTGAGTAGCGGTGATGTAT
AAK1_2	CACCGAGGACACCTGGTAAATATC
AATK_1	CACCGGTGCTGGCGTACACGGTCC
AATK_2	CACCGCTGACCTGACGGTGAAGAT
ACAD10_1	CACCGGCTCGATACTGCTTAACCC
ACAD10_2	CACCGTCGCTTGTAGACTCCCTGT
ACAD11_1	CACCGTATGGCTGAACGTTCTGCT
ACAD11_2	CACCGATGTCTTTAGGTATCAACC
ACVR1_1	CACCGTGTGCAAGACCACTAGCTA
ACVR1_2	CACCGAACCATGACTTCTCATCAC
ACVR1B_1	CACCGAGCTGGTAGGCATCATCGC
ACVR1B_2	CACCGCTGTGCGCTGGACAAAGAG
ACVR1C_1	CACCGGTAGGAGCACTGTCGACCC
ACVR1C_2	CACCGGACATACACACTTCAGTCC
ACVR2A_1	CACCGAGAGCAGGATGTTGTAATA
ACVR2A_2	CACCGCAAAGATCCACATCAACAC
ACVR2B_1	CACCGCCATCGAGCTCGTGAAGAA
ACVR2B_2	CACCGTGGATGTCCACATGACCGT
ACVRL1_1	CACCGGTTATAGATCTCAGTCTCC
ACVRL1_2	CACCGTCACGCACTACCACGAGCA
ADCK1_1	CACCGCTTCGATGACACCCCTCTG
ADCK1_2	CACCGGTCAATGACAGAGACTACA
ADCK2_1	CACCGAATTTCACCAACAGAGCGC
ADCK2_2	CACCGGGCCCCTGACGTTCTGAGT
ADCK5_1	CACCGGGGTCCGGGTATACTCGGG
ADCK5_2	CACCGGAGGCTGTATCCCTAGTTC
ALPK1_1	CACCGGTGCTTGGAGCAACTTATC
ALPK1_2	CACCGGTGCACAGAAGGCTCCATG
ALPK3_1	CACCGGAGCTCTAGGACCCGCTGT
ALPK3_2	CACCGTACAAGGATGATACGGAGC
ANKK1_1	CACCGCTCAGAAGAAACCATACTC
ANKK1_2	CACCGGTAATTCACATCAGAGCTA
ATM_1	CACCGCTACCCCAACAGCGACATG
ATM_2	CACCGTGGACAGAGAAGCCAATAC
ATR_1	CACCGTAAGAAAACGATTAAGATC
ATR_2	CACCGCTAGCCCGGATTACTTCAT
AURKA_1	CACCGAGAAATACAGTCCCACCTT
AURKA_2	CACCGTGGTGCATATTCCAGAATT
AURKB_1	CACCGATCAACCCATACTGCAGGT
AURKB_2	CACCGGGTGATGGAGAATAGCAGT
AURKC_1	CACCGTCCAGGCTCATCTACAGTA
AURKC_2	CACCGCCACCACCTGACCTACCTC
AXL_1	CACCGGGAGCCAGAGTAGGTCCAC
AXL_2	CACCGCTAGCAGTACATACCACCA
BMP2K_1	CACCGTAACGAGAATTGTCTGGGA
BMP2K_2	CACCGTGAATAAGAAGCTACAGAC
BMPR1A_1	CACCGAACCTACCTATGACAACAG
BMPR1A_2	CACCGAACTGGACAGGTTTCATAG
BMPR2_1	CACCGGCAACTGGACGCTCATCCA
BMPR2_2	CACCGGTTGGCACTATCAGATATA
BMX_1	CACCGATGGGTACTGTCTCTCTAC
BMX_2	CACCGGTCCACGAAGAACCCACTA
BRSK1_1	CACCGGGTGAGCTATTCGACTACC
BRSK1_2	CACCGAGGGCGCCTTACCACGAGC
BRSK2_1	CACCGTGGTGCTAGAACACGTGTC
BRSK2_2	CACCGAGTCGGGCGGGATAAAGTG
BUB1_1	CACCGCAGGTTGTTATGTATTGCA
BUB1_2	CACCGGTTCCTGCAACAACAATAC
BUB1B_1	CACCGCAGAGCAGAACTATCCTCA
BUB1B_2	CACCGGTGTCTCGGCAAACTCTGT
CAMK1_1	CACCGATGACATCTATGAGAGTGG
CAMK1_2	CACCGGTGGAACTCCGGGATACGT
CAMK1D_1	CACCGGTGAAGTGTATCCCTAAGA
CAMK1D_2	CACCGATGTAGGCAATCACTCCGA
CAMKK1_1	CACCGCCAGCAGGAAGCTATCTGG
CAMKK1_2	CACCGGCCAGCCTCACCACACCGT
CAMKK2_1	CACCGATGCGGATACTCACATAGT
CAMKK2_2	CACCGCGTGGTGAGACTCCACTGT
CAMKV_1	CACCGAAGCTGCCAAGAACGAGAT
CAMKV_2	CACCGTATTGGGATGATATTTCGC
CASK_1	CACCGTACCTTCTGTACTTAACCC
CASK_2	CACCGGGGGTAGCTATTCAATTAG
CDC7_1	CACCGTGCCTACCCAGCCACTGTT
CDC7_2	CACCGATTGCTGGGCTTAACATCA
CDC14A_1	CACCGCCTACAGAGCACTCCTGTC
CDC14A_2	CACCGTAGTGTTTCATTACATAAC
CDC14B_1	CACCGCAGAGTGCCCGTGCGACCA
CDC14B_2	CACCGATAAGTCTCAGGAGAATGT
CDC25A_1	CACCGGAGCACATACCATCCGAGC
CDC25A_2	CACCGATGACCCAAGGGACCTTAT
CDC25C_1	CACCGCATCGACGGGGAGCGATAT
CDC25C_2	CACCGATGTCCCTAGAACTCCAGT
CDC42BPA_1	CACCGTGCTAAGGATCTTATTCGA
CDC42BPA_2	CACCGAACATAATAATCCATAACC
CDC42BPB_1	CACCGATATGGCGAGGTTCTACAT
CDC42BPB_2	CACCGGTCACTCGTGGAGACCTAT
CDC42BPG_1	CACCGGTGCAGAGTGGTCACCCAA
CDC42BPG_2	CACCGCGACCACCAGTCACACTGT
CDK1_1	CACCGTTAATAGGTAGTAACACTC
CDK1_2	CACCGACAAAACACAATCCCCTGT
CDK2_1	CACCGATGGGTGTAAGTACGAACA
CDK2_2	CACCGAGCAGAGAGATCTCTCGGA
CDK3_1	CACCGCTGCCCAAGAGAATCTCGG
CDK3_2	CACCGAGTACATGGACTCCACCCC
CDK5_1	CACCGAGCCGCAATGTGCTACACA
CDK5_2	CACCGCAGGACGTCATGAAGCCTA
CDK6_1	CACCGTAGATCGCGATGCACTACT
CDK6_2	CACCGGGCTCACCTGACCACGTTG
CDK7_1	CACCGATGTGTATAAGCTCTATTG
CDK7_2	CACCGTTGGATCCTACATAGGGTA
CDK8_1	CACCGCAACACCCAGTTAGCATGC
CDK8_2	CACCGGGAACTGGGATCTCTATGT
CDK9_1	CACCGCAGAGTGTCACCACACGGT
CDK9_2	CACCGCCCCCTATAACCGCTGCAA
CDK10_1	CACCGGGACGATGCCGGAGTGTGA
CDK10_2	CACCGATGCCAACACCCTTCTCGG
CDK11A_1	CACCGGAGCTGAGAGATCACTGCA
CDK11A_2	CACCGATGGTGTTGATCTCCCTCA
CDK11B_1	CACCGAAAGAGAAAAGAGAAACGT
CDK11B_2	CACCGGAGCTGAGAGATCACCGCA
CDK12_1	CACCGGAGCAAGCGGTCTCTGAGT
CDK12_2	CACCGACACTTAATATCCCGATGC
CDK13_1	CACCGGAATATGTGGGCCTCGCTA
CDK13_2	CACCGAGTCGGCCGTATACTAACA
CDK14_1	CACCGGACACGGGGGAGTTAAAGC
CDK14_2	CACCGCAAAGAGTCACCTAAAGTT
CDK16_1	CACCGATCACTACCAGCTGACATC
CDK16_2	CACCGTCATGTAGCGTAACGATGT
CDK17_1	CACCGCATAGACGGATCTCAATGG
CDK17_2	CACCGATGAGTATGCACAACGTAA
CDK18_1	CACCGGATGCTGTACCCTCTCGGA
CDK18_2	CACCGGGGGCAGGCGGATATCCAT
CDK19_1	CACCGGGTGCAAGGCATTATACAA
CDK19_2	CACCGATCTCTCTACAAGCCGACA
CDK20_1	CACCGGTGCCCGCCAGTATGACCA
CDK20_2	CACCGAGAGCCTTAATCTCCCGCA
CDKL1_1	CACCGTACAGACTACGTGGCTACC
CDKL1_2	CACCGAGGAAACGGAGGCTTCACC
CDKL2_1	CACCGTGGTTGGTGATGTCAAGTA
CDKL2_2	CACCGCAACTTAGGCATGAAAACT
CDKL3_1	CACCGAGTCCGTATAAATGTCCCC
CDKL3_2	CACCGCAGAACTACTAGGAAGATA
CDKL4_1	CACCGCGATTATGTAGCTACGAGA
CDKL4_2	CACCGAGTGATCAAAAGCGTATTA
CDKL5_1	CACCGCTAGATGGGAAGTACCTAC
CDKL5_2	CACCGGCTAATCAAGGCTATTCAC
CDKN3_1	CACCGTCATCCAATCGCAGATGGA
CDKN3_2	CACCGGACTCCAATTCATATATCA
CHEK2_1	CACCGGATCAGTCAGTTTATCCTA
CHEK2_2	CACCGCATACATAGAAGATCACAG
CHKA_1	CACCGATAACGCTCTCCAGAACCA
CHKA_2	CACCGTTCTTCAGTATCTAATCGC
CHKB_1	CACCGCAGAAGACGACTGGCGATG
CHKB_2	CACCGAGGTACCTAAAACAGATCC
CIT_1	CACCGGACCCGACACAACAGACCT
CIT_2	CACCGAAAGGCATACTGTAATTGG
CLK1_1	CACCGTACTTACAAAGTACTGTTG
CLK1_2	CACCGTAGTTATAAAAGCAAACAC
CLK2_1	CACCGCGGTCATACACCCTCCGGT
CLK2_2	CACCGCCGAAGGTCCCCTCTCCTA
CLK3_1	CACCGAGGCCATGTGCCGGACATG
CLK3_2	CACCGGCAACCTGAGACTTCCCTC
CLK4_1	CACCGAAAAGATCCAGGAGTATAG
CLK4_2	CACCGATGTGTCCAGATGCTAGAA
COQ8A_1	CACCGGCCGGCCAATCCTCGTCAC
COQ8A_2	CACCGCTGGCTAAGATCTTCGAGC
COQ8B_1	CACCGGGCACAAGCCGCCTCACGA
COQ8B_2	CACCGTTCTCCCTTTACAGTACCC
CSF1R_1	CACCGCTGGCTGAGCACACGATCT
CSF1R_2	CACCGCTATTGTACAAGTATAAGC
CSNK1A1_1	CACCGATTGGGCGTCACTGTAATA
CSNK1A1_2	CACCGGTCGGAGGGAAATATAAAC
CSNK1D_1	CACCGTTTACACAACACTTCGATG
CSNK1D_2	CACCGCTGGTGGGTGCGTGCATCC
CSNK1E_1	CACCGGAGGGCGACTACAACGTGA
CSNK1E_2	CACCGCAAAGCCGTCGAGATGACC
CSNK1G1_1	CACCGAGATAGGATGTGGGAACTT
CSNK1G1_2	CACCGTACATGAACATATGGCCTA
CSNK1G2_1	CACCGCTACTACTTCGGTCCGTGC
CSNK1G2_2	CACCGCAGAGCCGCCGCGACGACC
CSNK1G3_1	CACCGTGTGGTAAATACAATGCTA
CSNK1G3_2	CACCGGGCTGACACATTAAAGGAG
CSNK2A1_1	CACCGCACCTACTATACTCACCAC
CSNK2A1_2	CACCGGGACATGACAATTATGATC
CSNK2A2_1	CACCGCAGCAAGGGAATCATGCAC
CSNK2A2_2	CACCGGATAGTCCACGAGGAGCTC
CSNK2A3_1	CACCGTGGAGATTGGGTTGTATGC
CSNK2A3_2	CACCGGGCGGGGGTTCGTGACACA
CTDNEP1_1	CACCGTACTTACCTAGCCGATTCC
CTDNEP1_2	CACCGTGAAGTCAGGAGGCGTACC
CTDP1_1	CACCGTTGAGGTAGCGGTCATACT
CTDP1_2	CACCGCGGAGCTCACCATCAACTC
CTDSP1_1	CACCGCGCTTCAACACGTAGACCT
CTDSP1_2	CACCGGACCTGCTGGACAAATGGG
CTDSP2_1	CACCGGTGCTCAAGAGGCCTTATG
CTDSP2_2	CACCGTGGTCCCCTCAATCTCTAT
CTDSPL_1	CACCGATCGATGGAACTATACATC
CTDSPL_2	CACCGCAGTGGCGGAAGCACACTG
CTDSPL2_1	CACCGCTTACCAAGTCTAAAACTA
CTDSPL2_2	CACCGTATTCATCAGCCCACGCGG
DAPK1_1	CACCGTGGAGTGTCTGGCCGAACA
DAPK1_2	CACCGTAGCCTAAAGATACACAAC
DAPK2_1	CACCGGACACGAAGCAGGAAACAC
DAPK2_2	CACCGCATTAAGCAGATCCTGGAT
DAPK3_1	CACCGGTCGATGAGCTTGATTCGT
DAPK3_2	CACCGGAACATCCTGCGGGAGATC
DCLK2_1	CACCGGAAGTAGCGGTCCCCGTTC
DCLK2_2	CACCGGTAGATAGTGCGGACACCC
DCLK3_1	CACCGCACGGTCATTCTTCCATCT
DCLK3_2	CACCGTGAGTGAAGGCCATTCCGA
DDR1_1	CACCGCTGCAGAAAGCGAGCCACA
DDR1_2	CACCGCAGACAGACGCTCATGACC
DDR2_1	CACCGAGTTGATGACAGCAACACT
DDR2_2	CACCGCGTGACAAACCGAGCACTG
DMPK_1	CACCGTAGTGGACGATCTTGCCAT
DMPK_2	CACCGTGGTCATGGAGTATTACGT
DSTYK_1	CACCGTATGAACTAGTGCACACGC
DSTYK_2	CACCGGATAATAGACTCCTCAACC
DUSP11_1	CACCGCAGTATTCAATAGGTGCCG
DUSP11_2	CACCGAAGGGGAAAAGCATTCTTC
DUSP12_1	CACCGCCGGTCCAGATGGCTGAGT
DUSP12_2	CACCGCCCCACCGAAATACAATCC
DUSP15_1	CACCGGCGACCGGGATGCGAAGGT
DUSP15_2	CACCGAAGGCAGTTCCCCCCATTA
DUSP18_1	CACCGGCGAGAGGCCGCTGACTGA
DUSP18_2	CACCGAGTTAGGGGAGTCAGCCAC
DUSP19_1	CACCGAGTTGGCGTTATTAAGCCA
DUSP19_2	CACCGTTGCTTCCTGAGATTATTC
DUSP22_1	CACCGCCTGTGCCAACCCCAACGT
DUSP22_2	CACCGCATAGGCCTGGCACTATCG
DUSP23_1	CACCGCGTGGACGAGGCCAACGCA
DUSP23_2	CACCGCTGCACGAAGCGGTCGATC
DUSP26_1	CACCGCACGCCCGAGGCCTATGAG
DUSP26_2	CACCGTGGAGCGGCTCCTCTACAC
DUSP28_1	CACCGTTCTTGCAGTAGACTAGGC
DUSP28_2	CACCGATGAGGTACGCGGTGCAGA
DYRK1A_1	CACCGTGGTCCCTCGGGTGTATTT
DYRK1A_2	CACCGCAGCAACCTCTAACTAACC
DYRK1B_1	CACCGATGAAGTACTATATAGGTG
DYRK1B_2	CACCGTGGATATACTGGTAGATCT
DYRK2_1	CACCGCGCTGATGCTCGTAACAAC
DYRK2_2	CACCGTGACAGGTGGGCCCAACAA
DYRK3_1	CACCGATGAACGTTATCCACATGC
DYRK3_2	CACCGTCTCGAGGTACATGAATAT
DYRK4_1	CACCGAGAGTGAAGCGCCGAACTA
DYRK4_2	CACCGTGGATGTACGTGTATACTG
EEF2K_1	CACCGAGTACACATCCCGGTCTAC
EEF2K_2	CACCGTATCGAGGTCACTGAACAC
EIF2AK1_1	CACCGTGTGATAGCCAACAATATT
EIF2AK1_2	CACCGAACCCACTTCGTTCAAGAC
EIF2AK2_1	CACCGTATCCATGGGGAATTACAT
EIF2AK2_2	CACCGCAACCTACCTCCTATCATG
EIF2AK3_1	CACCGTAGCCAAGCTTGAACACCC
EIF2AK3_2	CACCGTATCTACCATACTACAAGA
EIF2AK4_1	CACCGGTGCACTACCTATACATCC
EIF2AK4_2	CACCGGGATGACCGAGCTGCACGC
EPHA1_1	CACCGCATCCGGTAGGAGCCGCTA
EPHA1_2	CACCGGCATACGAGGACCCTGCAC
EPHA2_1	CACCGCCGTGTGCAACGTGATGTC
EPHA2_2	CACCGTGAAGGTGTAGTTCATGTG
EPHA3_1	CACCGCTCCAGTCCAGGATAACTG
EPHA3_2	CACCGTGAACATTACACACCCATC
EPHA4_1	CACCGCTGATTGGATCACCCGAGA
EPHA4_2	CACCGGCGAAGCTATCGTATAGTT
EPHA7_1	CACCGACCCCGATACGAACATACC
EPHA7_2	CACCGGGAAGACTTGTAGAACCCA
EPHA10_1	CACCGCGGACGAGAGCTTCACGCA
EPHA10_2	CACCGTCCGAGCGGCCTCCCGAGT
EPHB1_1	CACCGAAGTCCGCTCGGTAATAAC
EPHB1_2	CACCGCTGCCGAGCCAGCAATCAG
EPHB2_1	CACCGTAGCGCCCGTAACCTGCCA
EPHB2_2	CACCGGGTCACTGATGTAAATGCG
EPHB3_1	CACCGGCCGCGAGAAGCTCTCATC
EPHB3_2	CACCGAGAACAACTGGCTTCGCAC
EPHB4_1	CACCGGTATCTCATCGGACATGGT
EPHB4_2	CACCGAGGCCCACTGGCTTCGCAC
EPHB6_1	CACCGCAGCTCCGCTACTATGACC
EPHB6_2	CACCGGAGAGCCGAGTGTTAGTGG
EPM2A_1	CACCGAGCTACCCAGCCAGATATT
EPM2A_2	CACCGGTGTGTATTGTCTCCCAAT
ERN1_1	CACCGCTTGGTAGACGCAGACAGT
ERN1_2	CACCGATTTCCCAACATACAGAGT
ERN2_1	CACCGCTGCTGTTAGATACCCCTC
ERN2_2	CACCGAGGTGTAGACGCCCATCAC
ETNK1_1	CACCGTAGCATAGTCCATTATTGA
ETNK1_2	CACCGTTATTAGTCGATCGAGATG
ETNK2_1	CACCGGAAATGCCGAAGTACGCGA
ETNK2_2	CACCGTTCATACTATCCACGCCAA
EYA1_1	CACCGCTACGCCAACAGATATGGG
EYA1_2	CACCGGCTTCAGTACCCCTCAACC
EYA3_1	CACCGGACCAAGAATAGTATAGGT
EYA3_2	CACCGGATGAGCGAGGGATGTAAT
FAM20A_1	CACCGATGGCGGTTAATACCCAGG
FAM20A_2	CACCGGGCCATGTTCAAACCCATG
FAM20B_1	CACCGTATAGCCGAGACCATGTGG
FAM20B_2	CACCGTGAGCACCTTCCTAACTGT
FAM20C_1	CACCGTCTGGAGTACAGCTCGTAC
FAM20C_2	CACCGCACACGGGACAAGAAGCTC
FLT1_1	CACCGTAAGACCGCTTGCCAGCTA
FLT1_2	CACCGGGTTGAGGGATACCATATG
FLT3_1	CACCGAAGCTGTTCATGTGAACCA
FLT3_2	CACCGCAGGGAAGGTACTAGGATC
FLT4_1	CACCGAGGTACATGCCAACGACAC
FLT4_2	CACCGGTCCTGAACTGCACCGTGT
FN3K_1	CACCGGTTCGTCAAAGTCAACCGC
FN3K_2	CACCGTGTTGTCCAGGTGAATGAG
FN3KRP_1	CACCGGCCCGGTTTGGATTTGACG
FN3KRP_2	CACCGGGGCATCCAGAACCTTGAT
FRK_1	CACCGGTTGCGGTCTATCTCCCAT
FRK_2	CACCGCATAAAGCTGGATAAGCTT
GAK_1	CACCGTAGTCAGGGTAGTGCGAGA
GAK_2	CACCGAGTACGACCAGCCGTATGG
GRK1_1	CACCGGACATCGAGGACTATGACA
GRK1_2	CACCGATGTCACCTCCGTTCATGA
GRK2_1	CACCGGGGATGTCAACCGGAGATT
GRK2_2	CACCGGCTGACATGCGCTTCTATG
GRK3_1	CACCGGGTAGTGCAAATCGCCCCC
GRK3_2	CACCGTACCACGGTGAGTGTCATT
GRK4_1	CACCGTTGGAACAGTCGGCTACAT
GRK4_2	CACCGTACCAAACCCACTCTAAAG
GRK5_1	CACCGTGGCTGTGAAGATCCCCGA
GRK5_2	CACCGTGACAAGCAGCCAATCGGG
GRK6_1	CACCGTAGATGCTGTCGAGGTAGT
GRK6_2	CACCGGAGCGCATCGTGTACAGGT
GSK3A_1	CACCGTGTGCCCGAGACAGTGTAC
GSK3A_2	CACCGATCTGTTCTCGCTACTACC
GUCY2C_1	CACCGAGCTATGGGATCATCGCAC
GUCY2C_2	CACCGGGTAGATTTCAGACGACCA
GUCY2D_1	CACCGCGTAGTGGATCGTGTCGAA
GUCY2D_2	CACCGCCATCGAGGCGTGGCTCAT
GUCY2F_1	CACCGCAGGGCTATAAGCAAAGTA
GUCY2F_2	CACCGCAGTTACAAGCACCCGGAT
HASPIN_1	CACCGAGCCGGAAGAGCAAACATC
HASPIN_2	CACCGTCGAGATGACACTGTCCCT
HIPK1_1	CACCGTAGTAACGTGACTGTAAGT
HIPK1_2	CACCGAGTTGTGTAGAGCTACCCC
HIPK2_1	CACCGCTGGGCGAATGTATTTGAG
HIPK2_2	CACCGAAGAACTCTAAGACCTCGT
HIPK3_1	CACCGTTGGATGGCCGCTCTACCC
HIPK3_2	CACCGTGGCCAGGTAGTTAAATGC
HIPK4_1	CACCGCAGGGTGACTGTACGGATG
HIPK4_2	CACCGCGACTTGAGCATATACTTG
HUNK_1	CACCGGAACGGATCCGAGTAACCC
HUNK_2	CACCGGGCAGCGTCCCGGTCAACA
HYKK_1	CACCGGTGATTCTGCACTTCAATC
HYKK_2	CACCGAAGTTAAGTAGTCTTCATC
CILK1_1	CACCGATATACCTTAACCTCCCGA
CILK1_2	CACCGACCGCCCAGACGTCAATGG
IGF1R_1	CACCGGAATCGCATCATCATAACC
IGF1R_2	CACCGGAGAACGACCATATCCGTG
IKBKE_1	CACCGGCATCCCGACATGTATGAG
IKBKE_2	CACCGCAGCACATCGCCCACACGA
ILK_1	CACCGAACCGTTTCAGCTCACCCC
ILK_2	CACCGAGCTCAACGAGAATCACTC
ILKAP_1	CACCGGCCAACCTCGGAGATAGTC
ILKAP_2	CACCGCGACATCACCGAGGAGTGT
INSR_1	CACCGATCCGCCGATCCTACGCTC
INSR_2	CACCGGAATGTGACGGAGTTCGAC
IP6K1_1	CACCGGAACAAGTACTATGGCCGT
IP6K1_2	CACCGTCGTAAAAGCGCTGTTCCC
IP6K2_1	CACCGAGATGGGCACACGACAACA
IP6K2_2	CACCGTGAACAAAGGATACTGTAC
IPMK_1	CACCGGGATGTTGCAGTATACCTA
IPMK_2	CACCGTATAATGGATGTAAAGATA
IRAK1_1	CACCGTGTAGAAACTGAATTGCCC
IRAK1_2	CACCGTGTGATGATGTCCCGCGCA
IRAK2_1	CACCGAGACCATGCAGGTACTCGA
IRAK2_2	CACCGCAGATACGCGGCTGACGTC
IRAK3_1	CACCGCACCCAAACATACTAGAGT
IRAK3_2	CACCGCACAACGTTCAACCATGCT
IRAK4_1	CACCGTGTCTAGCAATGAACCATT
IRAK4_2	CACCGATGAGATGCAAGATTGCTC
ITPKC_1	CACCGGGTGAGTCAGCAATTCTCC
ITPKC_2	CACCGTTCCGAAAACACTACCCTT
KALRN_1	CACCGGGACCCGAAGTCGCTGATC
KALRN_2	CACCGGATCTGCACCAGTACATCA
KIT_1	CACCGAGGCTGTTATGCACTGATC
KIT_2	CACCGAATGGCATGCTCCAATGTG
KSR1_1	CACCGGATGGTACGGAGGGATATC
KSR1_2	CACCGGCTGCCGACGGTACCCGGT
KSR2_1	CACCGAACTGATACACTTGATCCC
KSR2_2	CACCGTAAATAGTTACCTCCTCGG
LATS1_1	CACCGGTATGTTAGGTTGCCATGT
LATS1_2	CACCGAGATAAAGACACTAGGAAT
LATS2_1	CACCGGGCAGGCTGGCGTAACCCC
LATS2_2	CACCGTAGGACGCAAACGAATCGC
LMTK2_1	CACCGCTGGAGCAGTCCATCGCAG
LMTK2_2	CACCGCTGAGCTTCGAGTATGTCT
LMTK3_1	CACCGGCGGGAGAATGTAGACATC
LMTK3_2	CACCGGTGACCGTGAGCACATCGT
LRRK1_1	CACCGCTCTGATAAGCTCTTCAGT
LRRK1_2	CACCGGTTCCAGACCACCACGTAC
LRRK2_1	CACCGCTCACCTAATGTAAGCCTA
LRRK2_2	CACCGGTGGTAATCTCGTATGGCA
LTK_1	CACCGGCACGTACCCGGAAAACGT
LTK_2	CACCGAGGCTGGCTCCAAGATACT
LYN_1	CACCGCTCGTGAGGCTCTACGCTG
LYN_2	CACCGTACTATAACAACAGTACCA
MAK_1	CACCGCAACCTGATCGATTATATC
MAK_2	CACCGTGGCCAGAAGGATACCAGC
MAP3K9_1	CACCGAAGTAGCACCCCATAGCTA
MAP3K9_2	CACCGCTGCACAGCCCAATTCACC
MAP3K10_1	CACCGAGGCGTCGATCTCACGGTA
MAP3K10_2	CACCGGTGTAGGTAGTTCATGCCC
MAP3K15_1	CACCGGATCGGCCAAATCACACGT
MAP3K15_2	CACCGCAAACTGAAACCTCCAGTC
MAP3K19_1	CACCGTAAGGACACCAGATCGCGT
MAP3K19_2	CACCGTGGAGCCGAACATATCTCA
MAP3K20_1	CACCGATGGATCACATTATGACCT
MAP3K20_2	CACCGGACACATATTCCTATGGTG
MAP3K21_1	CACCGAAACGATGGACGAATATGA
MAP3K21_2	CACCGGGATAAGACCTCTCTCCGA
MAP4K5_1	CACCGTACCATTAGATCTACAAAC
MAP4K5_2	CACCGTGCCCAGATATCACAGAGT
MAPK4_1	CACCGGATCAGCATTACTCCCACA
MAPK4_2	CACCGCACGAGTATGGGCTCATGT
MAPK6_1	CACCGATACCTTATGGGAATAATG
MAPK6_2	CACCGGCCAATTAACAGACGATGT
MAPK15_1	CACCGACACGCTGGTACCGAGCAC
MAPK15_2	CACCGAGTCGCCTAAGGAGGTCCA
MARK1_1	CACCGAGTCATGGAATACGCGAGT
MARK1_2	CACCGTGGCAAGACACGTTCTAAC
MARK2_1	CACCGACTAGCGTACTCCATGACA
MARK2_2	CACCGGTGTCCATGGGTTATACAC
MARK3_1	CACCGTGGCAAGACATATCCTTAC
MARK3_2	CACCGGTGATCTCAACAACAGTAC
MARK4_1	CACCGTGACATGTAGAAAGGGACC
MARK4_2	CACCGTGCACAGCCGAAACAATCT
MAST1_1	CACCGGAGCGAGGCCAGAGACCAC
MAST1_2	CACCGAGGATATCGCGCTCCACAA
MAST2_1	CACCGAGTATGTCACGCTCCACGA
MAST2_2	CACCGTAGACGCGAATGGCCCGCA
MAST3_1	CACCGCACGAACTCGGCTTTGTGT
MAST3_2	CACCGACCCGGCGCCACCTATGTA
MAST4_1	CACCGATATGACCCTCGTAAAGGT
MAST4_2	CACCGGAGCCATCCGGGTGTATGT
MASTL_1	CACCGAGCGATAACACTTGTCCTG
MASTL_2	CACCGCCTTCGGGAAAGTGTATCT
MATK_1	CACCGGTTCACGAGGGCTCGACCC
MATK_2	CACCGAAGATGCAACACGAGAACC
MDP1_1	CACCGCCCTCCGTTCCATAAGAGC
MDP1_2	CACCGCGTGCGTGTCGACCCAGAA
MELK_1	CACCGCAGCACCTGAGTTAATACA
MELK_2	CACCGATCTGACGGAAGACAACCC
MERTK_1	CACCGCTACCGGATATCCCACGTG
MERTK_2	CACCGTGGTGTCCTGGTATATATT
MET_1	CACCGTCAGAGGGTCGCTTCATGC
MET_2	CACCGAGGCATGGACATACTTAAT
MINK1_1	CACCGCAGACTCAGAACTTACGGG
MINK1_2	CACCGTGGAGAGTCGACTCTACGC
MLKL_1	CACCGTGACAATGGAGAATTGAGG
MLKL_2	CACCGATCCCGCAAGAGCAAATCA
MOK_1	CACCGTGGAGATGTATTCCGTGTA
MOK_2	CACCGATCCAGGGACTTACATAAC
MST1R_1	CACCGTCATCGGGCCGGTTATGGT
MST1R_2	CACCGCCCGATAGTCACCCAACTC
MTOR_1	CACCGTAGCACCTCAAGCAAAGTA
MTOR_2	CACCGAGCTCGTTAAGGATCAACA
MYLK4_1	CACCGGGGACCAGGATTCAAGATC
MYLK4_2	CACCGTCTAAGAACGACATTGTCC
MYO3B_1	CACCGCGGATGATGGTCTCGCCCC
MYO3B_2	CACCGAGAAGTTACCTACCAACCA
NEK1_1	CACCGCCATCAGTCAACTCCATAT
NEK1_2	CACCGGCTCGAGCCGAAGGACATA
NEK2_1	CACCGATTCATCAGAGTAACGGTA
NEK2_2	CACCGCTATGATCGGATTATTGAC
NEK3_1	CACCGTCATACAGGATGCAACCCA
NEK3_2	CACCGGAGAAGCGTTGTAGCCGAG
NEK4_1	CACCGTAGTAGGGTGTGCCAATGA
NEK4_2	CACCGTGGTTTGTACAGATCGCCA
NEK5_1	CACCGCAAGTTCGAGCAAGTTCCA
NEK5_2	CACCGAAAGGATCAATAGACAACG
NEK6_1	CACCGGGCCGAGGACAGTTCAGCG
NEK6_2	CACCGGTGGCTGTGATGAACACGT
NEK7_1	CACCGATGTATTATAGCCCATATC
NEK7_2	CACCGCTGTAATGAACACATTAGC
NEK8_1	CACCGTGGTGCTGAAGATCATGAG
NEK8_2	CACCGTATTCCATGGCGATCATAA
NEK9_1	CACCGCTATCCGTCAGGTGTCATG
NEK9_2	CACCGAGATCCGTACCATTGCCCC
NEK10_1	CACCGAGATCGAGACAGCAGCGTA
NEK10_2	CACCGGCTCTTCGATACTTACACA
NEK11_1	CACCGTGACACAAAGTCGGACATC
NEK11_2	CACCGATTATCACGGAGTACTGTG
NIM1K_1	CACCGTCCGGGACGAGCACTACAT
NIM1K_2	CACCGTTCACGGCAGACACAATCT
NPR1_1	CACCGGTGCAGGCTCCCACAAACC
NPR1_2	CACCGGACGGAGACTCTGGCACAT
NPR2_1	CACCGCAGCGATGAGGTTCATCTG
NPR2_2	CACCGCTCGCTCATGACAGCCCAT
NRBP1_1	CACCGGGTATGCACTGTCAATACC
NRBP1_2	CACCGTGACCCCCCCATCATCCAT
NRBP2_1	CACCGCTGGAAATCCAGACCAATG
NRBP2_2	CACCGTGTGGAACGAGCTCCACTT
NUAK1_1	CACCGAGATGCTCGAGGACTCATA
NUAK1_2	CACCGCAATGGGAGACCTTACCGA
NUAK2_1	CACCGGATCTGATGCACATACGGA
NUAK2_2	CACCGTCAATGGGAAGCCCTACAC
OBSCN_1	CACCGCAGGGCCGAAAATACATCC
OBSCN_2	CACCGGAGAGCGGACACTCGGAAC
OXSR1_1	CACCGGGATGATGGCATTGACTCA
OXSR1_2	CACCGACGATACTCCGAGAAGTAC
PAK5_1	CACCGTGCATGAAGGGTCCACCAT
PAK5_2	CACCGGTGGCGATGCATACGATGC
PAN3_1	CACCGGTATCCTCCGAAGGCAATA
PAN3_2	CACCGTCAGGAGTACCCATCAATA
PASK_1	CACCGTGCCGTGGATGGTCCCATC
PASK_2	CACCGAGGCCCAGCTAGAGCGGAT
PBK_1	CACCGAAATGTGTACCTAATGAAA
PBK_2	CACCGAGCTTCTGCATAAACGGAG
PDIK1L_1	CACCGAGGTAGGCCGAGGTAGTTA
PDIK1L_2	CACCGAGTGCCCAGAACTCACGAA
PDP1_1	CACCGAGCTTATAGACCTCAACAC
PDP1_2	CACCGCTCTGAGGAATGTACGATG
PDP2_1	CACCGGCAGGAGGCTACACCTCGC
PDP2_2	CACCGTGACCACCTCCGTGTCTAT
PDPK1_1	CACCGGGAAAAAGAGCCTTCCCCA
PDPK1_2	CACCGCCGCTCTCTGGTTACATAG
PDXP_1	CACCGCATGGCACCCGCTGAGCGA
PDXP_2	CACCGTCGTCGTAGCCCACAAGCA
PEAK1_1	CACCGTGACGAGCCAACTTATGCT
PEAK1_2	CACCGGTGCAACATACAGCAACTT
PEAK3_1	CACCGCAGCCCACACGAACTCCTC
PEAK3_2	CACCGGACGCCCTGTATTACCGCG
PGAM5_1	CACCGGGCGCGCGTCATAGACGAA
PGAM5_2	CACCGGAGCCATCCACGTGGTACT
PHLPP1_1	CACCGAGCAGTCTCCGGAAACTAC
PHLPP1_2	CACCGAGGTTAAGACTCTTCAACT
PHLPP2_1	CACCGGTTGTTGGAGTGTGCAACA
PHLPP2_2	CACCGCCAGGCACACATACCTCAC
PHPT1_1	CACCGATCGTGCGCGGCTACAAGT
PHPT1_2	CACCGACATACTTGAAGACGCCGT
PI4K2A_1	CACCGATTACATCATCCGCAACAC
PI4K2A_2	CACCGTTCCCGAGCGCATCTACCA
PI4K2B_1	CACCGCTGCCTGATTCCTAATCAG
PI4K2B_2	CACCGAGGATAGGACTCCCTCCTA
PIK3R4_1	CACCGTCGTTAGACTAGCCTATGC
PIK3R4_2	CACCGGAGCTTTGCCAGCCAACAT
PIM2_1	CACCGTCCTGATAGACCTACGCCG
PIM2_2	CACCGTAGCAGTGCGACTTCGAGT
PIM3_1	CACCGACTGGTTCGAGCGGCCCGA
PIM3_2	CACCGAAGCTCATCGACTTCGGTT
PINK1_1	CACCGGCTGGAGGAGTATCTGATA
PINK1_2	CACCGGGAAAAACAGGCGGAGAGC
PIP5KL1_1	CACCGAGGGCAAGACCATCAACCT
PIP5KL1_2	CACCGAGAGCGTCTTCTACCCCGC
PKDCC_1	CACCGCGGAGGGGCTGCTATCGGC
PKDCC_2	CACCGTGTCCGGCGCGCAGTACAT
PKMYT1_1	CACCGGGCCATGGCTCCTACGGAG
PKMYT1_2	CACCGGCAGCGGATGTGTTCAGGT
PKN1_1	CACCGCCCACCACTCGTACCTCCA
PKN1_2	CACCGATGCGGATGATGTCAATCT
PKN2_1	CACCGGGATGCGTACATCAACCAC
PKN2_2	CACCGTGGGACCAGAAGTTTACAC
PKN3_1	CACCGCTTAGTAGCCGGAGAACAC
PKN3_2	CACCGGGTGGACAACCGTGTTGTG
PLK2_1	CACCGAGTAGCTAAACCTCATCAA
PLK2_2	CACCGGAAACTTATAGGTGCATAA
PLK3_1	CACCGCGGCCCTGAGGCGGATGTA
PLK3_2	CACCGCAGGATCTGGTCAATAGAG
PLK4_1	CACCGTTCTCATGGTATACTACAC
PLK4_2	CACCGAGAGGAATAAGCTCTACGA
PLK5_1	CACCGTGTACCAAAACATCCGTGA
PLK5_2	CACCGTGGATTATTCCAGCAAATA
PNCK_1	CACCGGAGCAGAAACCCTACGGGA
PNCK_2	CACCGCACCCCAACATCGTCGCTC
POMK_1	CACCGTTGCTTGTTAGCAGATACT
POMK_2	CACCGTAGAGCAGAGTATTCATCA
PPEF1_1	CACCGAGCACCTCTAAGACATAAT
PPEF1_2	CACCGGGTTACAAAGCTCGACTGA
PPM1D_1	CACCGTAGCTCCACAAATCACCTG
PPM1D_2	CACCGAGATGTATGTAGCTCACGT
PPM1E_1	CACCGATATCCCAAAGGAAACGGA
PPM1E_2	CACCGATGTCTCATAATAAAGCTG
PPM1F_1	CACCGCTGGCCGGCGACTTCCCAA
PPM1F_2	CACCGCCGAGCCAGGCGACGTGCA
PPM1G_1	CACCGAGAGCTGCTGACACGCTAC
PPM1G_2	CACCGGGTGGTGGCCCTGATACGA
PPM1H_1	CACCGGTGCATTCAAGGAAATGGT
PPM1H_2	CACCGGGAACTCTGGCCGCCCGTA
PPM1J_1	CACCGATGTCCCGGGAGTTTACCC
PPM1J_2	CACCGCTGCGGGGGAACTCAAGGT
PPM1K_1	CACCGGCTTGCCATACTTAATGCT
PPM1K_2	CACCGGTTTGACCCAGATGGTAGT
PPM1L_1	CACCGATCCGTGAGAACTTCGAAG
PPM1L_2	CACCGCCGCGCGAGTCACCCACGT
PPM1M_1	CACCGTTCCTGACAGGCCATTACT
PPM1M_2	CACCGTGAGGATCAAGCCGCCTGT
PPM1N_1	CACCGCAGAAACGAGCTGTAGCTC
PPM1N_2	CACCGGGCCAGAGAGCCCTCGACG
PPP2CA_1	CACCGAAGAATGGTGATGCGTTCA
PPP2CA_2	CACCGGATCCAGTGTATCTATAGA
PPP2CB_1	CACCGGTATGGGAATGCCAACGTT
PPP2CB_2	CACCGCCATAACAGATCACACATT
PPP4C_1	CACCGGGATGTCGCCGCACACCTG
PPP4C_2	CACCGGAGAGTCGCCAGATCACGC
PPP6C_1	CACCGGAGAGTAGACAGATAACAC
PPP6C_2	CACCGACTTTGGTACAGTATCTCC
PPTC7_1	CACCGTCGTACCTAGTAATCCCAT
PPTC7_2	CACCGCTGTCCAGCACCACAATGC
PRAG1_1	CACCGGATAGCGACACCGTTGGTC
PRAG1_2	CACCGAGCTGCCCAGGTAGACGAC
PRKAA1_1	CACCGAGGCCCAGAGGTAGATATA
PRKAA1_2	CACCGATTCTGGGTGACACGCTGG
PRKCD_1	CACCGGAGCCTGTTGGGATATATC
PRKCD_2	CACCGCGAACGTCGACTTCCACTC
PRKCE_1	CACCGCACCGCTTGTGGACCACGC
PRKCE_2	CACCGACTCACCCAGTCCTCGAAG
PRKCH_1	CACCGGGCTGTAACAATTAGATGA
PRKCH_2	CACCGGGCGAGTCCACCAGATCAA
PRKCI_1	CACCGAATCGAACCAACAGTACTT
PRKCI_2	CACCGATCTGCACAGACCGAATAT
PRKCZ_1	CACCGGATGATCCCCCTCTCGTGC
PRKCZ_2	CACCGCAGTGCAGCGAGAGGATAT
PRKD1_1	CACCGATTAATGGTCACTTCGCCA
PRKD1_2	CACCGGGTAATTCAGACCACACCC
PRKD2_1	CACCGCAGAAGGCAGGCGCCCGAT
PRKD2_2	CACCGCCTCATCCACAGCTATACA
PRKD3_1	CACCGTGCAGTACTGACATATCGT
PRKD3_2	CACCGGAGAGTATGTGGACGAATC
PRKG1_1	CACCGGTATGTACCCGGTGGAGTA
PRKG1_2	CACCGAGTTGTGTACCATGGGTCC
PRKG2_1	CACCGGAACATTCAACCAAACTGT
PRKG2_2	CACCGGTCTGCTGAGCCAACAACC
PRPF4B_1	CACCGGGCGGTCTCGATCACGCGG
PRPF4B_2	CACCGTTGGAGACCATCTATTGAT
PSKH1_1	CACCGAATCTGCTCTACTACCATC
PSKH1_2	CACCGGATGATTGAGACCAAGTAC
PTK6_1	CACCGGTGCCGACTACGTCCTGTC
PTK6_2	CACCGGAAGGACACCGCCTCGTTC
PTK7_1	CACCGAGCGTACGACTGTGTACCA
PTK7_2	CACCGCAGCGTGGAGGTGTATGAT
PTP4A1_1	CACCGGCAACAAGTACTGGAGCTC
PTP4A1_2	CACCGGAACAGCAATACAACAACC
PTP4A2_1	CACCGTTGTGTTGCAGGATTGGGA
PTP4A2_2	CACCGCTACACACTCACTAGAACG
PTP4A3_1	CACCGGGCGCGCGCCTCACCACAA
PTP4A3_2	CACCGTTGTAGCTCACCTCCACCG
PTPDC1_1	CACCGAGGGTCACTGATAATATAC
PTPDC1_2	CACCGATGCAGGGCTTGGTCGAAC
PTPMT1_1	CACCGACAGGACGAGAACGTGCGC
PTPMT1_2	CACCGCACCTGTGAAGAGTTGCAC
PTPN1_1	CACCGATGTAGTTTAATCCGACTA
PTPN1_2	CACCGAAGCTTGGCCACTCTACAT
PTPN4_1	CACCGGTGTCCCTAGACTGAATGA
PTPN4_2	CACCGCAAGAAGAATATACAAGGT
PTPN13_1	CACCGTGGGACGAGCAATCAGCAC
PTPN13_2	CACCGTACTTACAAGAATAGACCG
PTPN14_1	CACCGAAGACAAGCGGTAATATAC
PTPN14_2	CACCGATGACTGTCTCATAATCGG
PTPN18_1	CACCGGTGCACCGTGGATTATGTG
PTPN18_2	CACCGCCAGCTACAGTATATGTCC
PTPN20_1	CACCGAGATCAGTTGGCTCAGATT
PTPN20_2	CACCGCTTACATGGAAGAATATCT
PTPN21_1	CACCGGTGACAGTAGTATCCGTTC
PTPN21_2	CACCGCGCTGCGAAACCTCAACAT
PTPN23_1	CACCGCAGGTGGTAGATTACTACA
PTPN23_2	CACCGTGGTGAGCAGTCCCTATGT
PTPRB_1	CACCGAACCTCACTGAGTATCATG
PTPRB_2	CACCGAACTTGATAAAGTCGACCG
PTPRD_1	CACCGGGCCAGATAAGAGGATATC
PTPRD_2	CACCGGTGGTTGAGCGTACTCGCA
PTPRE_1	CACCGTAGAGGTAGTACTCGAGTA
PTPRE_2	CACCGGTCGTCGGCGGATCTGATA
PTPRG_1	CACCGCCACTATTTCGCTACACGG
PTPRG_2	CACCGGTCCCTTGGAATATTCGAG
PTPRH_1	CACCGGAACACGTATACAATGACC
PTPRH_2	CACCGCCTACTGGGTAGAGTACAC
PTPRM_1	CACCGTTACTCAATGTCTACGTGA
PTPRM_2	CACCGAGTAGTGGAGGTCAAATCT
PTPRN2_1	CACCGAGCGGTAAAAGTCCATTGC
PTPRN2_2	CACCGTTACTCACCGACCCGACTC
PTPRO_1	CACCGAACACGCCTAAATAAGGTC
PTPRO_2	CACCGTATTACTATAACACATTCC
PTPRQ_1	CACCGGGAGGTGTAACTCTACCAA
PTPRQ_2	CACCGTGTTACCGCAGATGAAATA
PTPRS_1	CACCGTGGAACCGGAGCACCCCGT
PTPRS_2	CACCGGGTCGCCGGGATGGAACGT
PTPRU_1	CACCGGGAATATGACTGGATCCCA
PTPRU_2	CACCGCAGCGACACAGTATAGGTG
PXK_1	CACCGGAACGGCTAGTGTTAAGCT
PXK_2	CACCGTATGGACGACCGCCAGACT
RET_1	CACCGCTCTTACTATAGTCATGTA
RET_2	CACCGCACCCACATCCCTTCGTGA
RIOK1_1	CACCGTACATGAGAAGAATGTATC
RIOK1_2	CACCGCAAGAACTCCAAGGCATGT
RIOK2_1	CACCGGTACGTACCACTCAGCATT
RIOK2_2	CACCGATTTGTCAACCGATAGCCC
RIOK3_1	CACCGCGTAAGATCATCCGCATGT
RIOK3_2	CACCGTAGCATCTGAGCCAGCATA
RIPK1_1	CACCGAAGGAGCCATATGAAAGTA
RIPK1_2	CACCGGGGCGTCATCATAGAGGAA
RIPK2_1	CACCGAGGAGGAGTCATATTGTGC
RIPK2_2	CACCGTATCAAGCACGATATATAT
RIPK3_1	CACCGGGGCGCAACATAGGAAGTG
RIPK3_2	CACCGTAGTCACCAGAGCCGGCTT
RIPK4_1	CACCGCACCAAGCACGATGTATAC
RIPK4_2	CACCGTTCGGAACCGGAGATCCCA
RNASEL_1	CACCGTAAACGCCTGTGACAATAT
RNASEL_2	CACCGGAATATACCGCCCTATGAT
RNGTT_1	CACCGGACCACCAGGAATCTACAA
RNGTT_2	CACCGGAACCTTGAAGTATTTGTC
ROR1_1	CACCGGTTTCATCGCAGTACGGGA
ROR1_2	CACCGTTCCTACTGCCGCAACCCA
ROR2_1	CACCGGAGAATACATACTACACGA
ROR2_2	CACCGTGCGTAGACGTGCCGATCA
ROS1_1	CACCGGGAAGCTGGACTTATACTA
ROS1_2	CACCGACACCCCAGTCTACCGCAG
RPS6KB1_1	CACCGGGTAAAGGGGGCTATGGAA
RPS6KB1_2	CACCGGCAGAACGGAATATTCTGG
RPS6KB2_1	CACCGGCAAGGAGTCTATCCATGA
RPS6KB2_2	CACCGTACGACATGCTCACTGGAT
RPS6KC1_1	CACCGAGGAAACAACTCTGAATGT
RPS6KC1_2	CACCGTTATGCAGACACACCATGT
RPS6KL1_1	CACCGCAGAGCTCAGCGTGCGAAT
RPS6KL1_2	CACCGGGATGCGGCCACGCAGATC
RYK_1	CACCGTAGAGCGTAGTGACTAATA
RYK_2	CACCGCGCAAGGTAGGATAACCTA
SBK1_1	CACCGAAGCACTACGAACTAGTCC
SBK1_2	CACCGCGGCGCGTCATGCCGAAGT
SBK3_1	CACCGCAGGAGTACGCGCCCTGTG
SBK3_2	CACCGGGCTCTGAAGCTCCTGCGT
SCYL1_1	CACCGGAACATCTTGACCACCACA
SCYL1_2	CACCGGTGGTCAGAGAGAAGTGGT
SCYL2_1	CACCGAGGAGTCCAACAGTTAACT
SCYL2_2	CACCGTATGCAATTACTTACCGCA
SCYL3_1	CACCGGGAATCGCTAGTATCACGC
SCYL3_2	CACCGATCACCCGTGACTGGAACA
SELENOO_1	CACCGCCAAAGGGCCCGTAGTCGA
SELENOO_2	CACCGGTTTGACGCCGAGTTCCAA
SGK1_1	CACCGTAGGAGAAGCATATTATGT
SGK1_2	CACCGCAGGAAGCAGCGTTCCCTC
SGK2_1	CACCGCCACAGCAGAGCCACATCA
SGK2_2	CACCGTGCTCGACTATGTCAACGG
SGK3_1	CACCGTTCCATCAAAATAGTATAC
SGK3_2	CACCGATAGTTCTCAACAGAAAAG
SIK1_1	CACCGCATCACCATCGCCCAGATC
SIK1_2	CACCGGCACCCGCTGTCTCAGCGT
SIK2_1	CACCGGAACAACTCCCATACTCTA
SIK2_2	CACCGGGAGCGCCTGAAATCACAT
SIK3_1	CACCGGGGATCTAACACCAACATA
SIK3_2	CACCGACAGAACGGATGATTTATC
SLK_1	CACCGGGATACGCAGAGTAATGAT
SLK_2	CACCGCAGAGTTGATATTAATACT
SMG1_1	CACCGGATTCACTACTAAGCGATA
SMG1_2	CACCGAGATCAGGACTAATCCAGT
SNRK_1	CACCGGTGATATGGTTATACCTGT
SNRK_2	CACCGCTGTAGCATCCGTGTGATT
SPEG_1	CACCGCGTACACTGTGTCATGCGC
SPEG_2	CACCGGAGCGCCCGTCCTCTGTAC
SRMS_1	CACCGAGGAGATCCAGACACTGAA
SRMS_2	CACCGTGCAGCTGGTACTTTAGCG
SRPK1_1	CACCGGAATGAGCAGTACATTCGG
SRPK1_2	CACCGAGTGGAAGCCCCTGATAAT
SRPK2_1	CACCGCTTCACACAACGTACTGGG
SRPK2_2	CACCGGGCTGTCTCCGTATAATGC
SRPK3_1	CACCGTGTGGGGGACGCTTACATC
SRPK3_2	CACCGGATCGGCGACGTGTTCAAT
SSU72_1	CACCGTTGTACATCTGGTCATATG
SSU72_2	CACCGGAAGAGAGAGTGTATGACC
STK10_1	CACCGGCTACACGACTCACCAGTA
STK10_2	CACCGGGGAGCCTACTATCACGAC
STK11_1	CACCGTTGCGAAGGATCCCCAACG
STK11_2	CACCGCCTTAGCGCCCCACGTATA
STK16_1	CACCGTTGAAGAGGCGATGCATGT
STK16_2	CACCGGACCTGTGGGCATAACCCT
STK17A_1	CACCGCTAGCACAAGACAATCCTT
STK17A_2	CACCGATGTATAAAGAAAGATTCT
STK17B_1	CACCGAGCCAACTCAGGTAAACAC
STK17B_2	CACCGAGGGCATGCGTGTGAACTT
STK19_1	CACCGGATGGCCGACCGTATGCTG
STK19_2	CACCGAGATCAGAATCGTCCAGCT
STK24_1	CACCGCAGTCGGCCTATGACTCGA
STK24_2	CACCGATACTTACTAGATCTAGTG
STK25_1	CACCGTTCGGAGTGCAGATAATCC
STK25_2	CACCGACAACAGGCACCTTTAGGT
STK26_1	CACCGGATGCATATCGGAGTTAGG
STK26_2	CACCGTACTATGGGTCATATTTAA
STK31_1	CACCGGATACCAGAATGAAAAATC
STK31_2	CACCGCTGTCTGAAGTTTGCCCCC
STK32B_1	CACCGTACCTCTGAAGATACTCCA
STK32B_2	CACCGCTGGCACCAAGCCCTACAT
STK32C_1	CACCGGGGACATACTGGACGCTCA
STK32C_2	CACCGTGGTCGTGGACCTGCTACT
STK33_1	CACCGCTAACTTACCCATATAGAT
STK33_2	CACCGCTCACAAAGCTCCATCACA
STK35_1	CACCGGGAGACCTCGCTGAAAGGT
STK35_2	CACCGCCGCCAACAGGCTGTAACG
STK36_1	CACCGTGGTGCTGACATCCATCAA
STK36_2	CACCGGAGCAGCTGGGCTAAATCA
STK38_1	CACCGTCGTCAAGTAATTACCTCC
STK38_2	CACCGGAGCGTGACATTCTAGTGG
STK38L_1	CACCGACTGTAGCCAAGCTCACAT
STK38L_2	CACCGCTTACAGAAGTCACTTGGT
STK39_1	CACCGGTGTAATAGGTCACTACGT
STK39_2	CACCGAAGTAAGAAAAACATTCGT
STK40_1	CACCGCACGTACCGCTGAGCACGT
STK40_2	CACCGGTGGTAATCTTCTACGACG
STKLD1_1	CACCGAGGGACTTCCGCAGATGCA
STKLD1_2	CACCGAGGTCATGCAGAAATTCTC
STRADA_1	CACCGTCGACTACATCCACCACAT
STRADA_2	CACCGAGGAGAGTACGTGACTGTA
STRADB_1	CACCGTGTCCTACAGGATTTACAT
STRADB_2	CACCGCATACTCCCACAGGAACAC
STYK1_1	CACCGGTATATCACATCGGAAAGC
STYK1_2	CACCGGATAGTAACCAACAAAGTT
STYX_1	CACCGATGGGCCTAAGAACAATCC
STYX_2	CACCGAATACTGGTACCTACCATA
STYXL1_1	CACCGTAGTTGGGGTCTGTTAATC
STYXL1_2	CACCGGAGTGTGTGAAGTACTGCG
TBCK_1	CACCGTCAGGATGAGACACTACCC
TBCK_2	CACCGCTTATGAGAGGTTTAACCT
TBK1_1	CACCGAATGCGAAAGGGGATACGA
TBK1_2	CACCGTGGAGCAACAGTTGATCTT
TEK_1	CACCGACTCGGCCAGGTATATAGG
TEK_2	CACCGCGGGCCAGATTGTAAGCTT
TESK1_1	CACCGGGTTCGGCACCGACAGTCA
TESK1_2	CACCGTCGCGGTGAAATACACCTT
TESK2_1	CACCGATGCCCAAGACGTACCATC
TESK2_2	CACCGTATATCAACTCCGGGAACC
TEX14_1	CACCGTGTACGAGCGCATCACTAT
TEX14_2	CACCGAATGCACGAGAATGATGAT
TIE1_1	CACCGGGATCCTACTTCTACACCC
TIE1_2	CACCGCATGCCAGCCCTCCAACCA
TIMM50_1	CACCGCGGGACACACCGACCACTC
TIMM50_2	CACCGCTGTACCAGAATTGGATCT
TLK1_1	CACCGAAATGGAGGCTTACAGTTG
TLK1_2	CACCGACCAGAATGAAAGTAGTCA
TLK2_1	CACCGAGCCTCATTTACTGAACAG
TLK2_2	CACCGGGTTAGAAATCTACATATC
TNIK_1	CACCGGCAACGAGCAGTACAATGT
TNIK_2	CACCGTGGATTGCATACATCTGCA
TNK1_1	CACCGCTGTCAAGTCCCTCCGGGT
TNK1_2	CACCGCAGCCCCGACTCCACAATC
TNK2_1	CACCGACCGGCTACGTAAGCACCA
TNK2_2	CACCGCCCTACCTTCCCTCGATGA
TNS1_1	CACCGTAGAACAACGACATTGTGA
TNS1_2	CACCGCACGCAGGGGCCACTAGAT
TP53RK_1	CACCGGATTATATTCAGTCCACTA
TP53RK_2	CACCGTCCACAAAAAAGACAACTG
TPTE2_1	CACCGAGGGCACAAACCATAGTCC
TPTE2_2	CACCGGAAAAGCTGATGAGAAGGC
TRIB1_1	CACCGCAGCACGATGGCTGACTGG
TRIB1_2	CACCGGGGCGCTGTGCATCCACAC
TRIB2_1	CACCGCTTCGCTCAAAGAACACAT
TRIB2_2	CACCGATCGGGAAATACTTATTGT
TRIB3_1	CACCGAGTATCTCAGGTCCCACGT
TRIB3_2	CACCGGGTATACTCAGTGCCTGTA
TRIO_1	CACCGCTATGCCTCGCAGCAGATC
TRIO_2	CACCGACAACTGACCGCTCCCCAG
TRPM6_1	CACCGAGAGGGCATGCTATAATAC
TRPM6_2	CACCGGAGCGTGGATAATAACTGA
TRPM7_1	CACCGCTGTTAGAGTATAAAACTA
TRPM7_2	CACCGTTATTGAATATCTCATGGG
TRRAP_1	CACCGTTGATCCGCCACTATACGA
TRRAP_2	CACCGACTACGGTCCCTTATATGG
TSSK3_1	CACCGTAGGCTGTACTGCCGCAGA
TSSK3_2	CACCGAGTTATAGACAAGATGGGA
TSSK4_1	CACCGAAGAAGGGCTACAACCCAC
TSSK4_2	CACCGTCTCGAGTATACATCATTC
TSSK6_1	CACCGACTTGTTGACGAAGTCCGG
TSSK6_2	CACCGAGCACCTCGGGTGACGCGT
TTBK1_1	CACCGAGGCCATTCACCTCAAATG
TTBK1_2	CACCGCATGTAGAAGAGGGACCAC
TTBK2_1	CACCGGAGCAAGTAGGCTCTATTA
TTBK2_2	CACCGAGGTCTAGGAATTGTAATC
TTK_1	CACCGCAAACTCAACCAGTCCTCT
TTK_2	CACCGAGATGCAGAAATAGGTTAC
TTN_1	CACCGTACAGTGCAAGCCCTAGAT
TTN_2	CACCGAAGGGTTTCTACTATAGGA
TXK_1	CACCGGAATGGCGGTCACATATCC
TXK_2	CACCGGTGATACCAGATTAACTCA
TYRO3_1	CACCGAAGGGCACCCAGTCAGCAT
TYRO3_2	CACCGCTACAGTCCTGTACAGTTC
UBASH3B_1	CACCGCCTTGGTAATGTAATTCTC
UBASH3B_2	CACCGGAACATTGACGTCAAGCTA
UBLCP1_1	CACCGTTCTGGAAGAACTCCTGTA
UBLCP1_2	CACCGCAGGTCTTGTGCAGAGACT
UHMK1_1	CACCGCATCCACATGGAACAACCC
UHMK1_2	CACCGCACTCCACAATATGTTACG
ULK1_1	CACCGTCATGTCCCAGCACTACGA
ULK1_2	CACCGACCCCGAGCTTGGGTACGA
ULK2_1	CACCGTAGGAGAGCCAATGATTGT
ULK2_2	CACCGGTTGAGACATAATAACCTC
ULK3_1	CACCGAGAGATATTCCGTTCATGC
ULK3_2	CACCGGAGAAGATCCGTAGCAACC
ULK4_1	CACCGAGCAGTGGAGTGTCTGAAT
ULK4_2	CACCGGACCCTCAAGAGTACTCTT
VRK1_1	CACCGAAATCACCACGTCTTGATG
VRK1_2	CACCGAGATTATGGCCTTGCTTAT
VRK2_1	CACCGTGCCCACAAGGGAGTAGGT
VRK2_2	CACCGATAATCTGCAAGATAAACC
VRK3_1	CACCGGACATCCAGGGCCGACTGA
VRK3_2	CACCGAGTGCTGACAGACAAGAGT
WEE1_1	CACCGCGGCGAGAAAGAGCTACCC
WEE1_2	CACCGCATCAACAGAGCCCGCCAA
WEE2_1	CACCGAATAGTAACGTACCACATG
WEE2_2	CACCGAGTCTACAAGTGCATTAAG
WNK1_1	CACCGACTTACACTGGTCACGCGA
WNK1_2	CACCGCCATCGTTAGACATTCCCA
WNK2_1	CACCGACCTCGGAGTACCCCTACT
WNK2_2	CACCGCCCAGCCTCACCATATACG
WNK4_1	CACCGATCTACCGCAAGGTCACTT
WNK4_2	CACCGGCCGCGGGTCCTTCAGCGC
RSKR_1	CACCGTGGGCCTAATGGGAAACTC
RSKR_2	CACCGAGAGTGCCACAGATAGTGT
H3F3A_1	CACCGCTGGTGCGAGAAATTGCTC
H3F3A_2	CACCGCTGCCCGCAAATCGACCGG
H3F3B_1	CACCGAAGCCTCATCGCTACAGGT
H3F3B_2	CACCGGCGCTCTGAAACCTCAGGT
VIM_1	CACCGAACCTGTCTGAAAGATTGC
VIM_2	CACCGTCGCGCTCCACCTCGACGC
KRT18_1	CACCGGGACCTGAGGGCTCAGGTA
KRT18_2	CACCGATCGAGGACCTGAGGGCTC
PDK1_1	CACCGGTGTCCTGAGAAGATTATC
PDK1_2	CACCGTGCCGCAGAAACATAAATG
CASP3_1	CACCGTTATACATAAACCCATCTC
CASP3_2	CACCGATGGACTCTGGAATATCCC
GMNN_1	CACCGCTTGTCCAAAAGGAAACAT
GMNN_2	CACCGCTTGTTGGAAGAGAAAATG
MAP2K1_1	CACCGATGGTGCGTTCTACAGCGA
MAP2K1_2	CACCGCAGAAGGTGGGAGAACTGA
MAP2K2_1	CACCGGCAACTCGCCGTACATCGT
MAP2K2_2	CACCGGCCCATCCCCTACCAGCGA
NDRG1_1	CACCGCAGCTAAACAACCCTGAGA
NDRG1_2	CACCGTTCATGCCGATGTCATGGT
MAP3K4_1	CACCGGGACGGACAATTAACGACC
MAP3K4_2	CACCGGAAGAATACAGCTATAAGC
BTK_1	CACCGATCCGGTACAACAGTGATC
BTK_2	CACCGATGATCTACAGCTGCGGAA
EIF4EBP1_1	CACCGGGGTCGTGCTGTAGTCCCC
EIF4EBP1_2	CACCGTACCAGGATCATCTATGAC
RB1_1	CACCGGAACTACTTACGAACTGCT
RB1_2	CACCGGAGAGAGCTTGGTTAACTT
PRKCA_1	CACCGGGACCACAAAACAGCAAAC
PRKCA_2	CACCGAATCCCTATGGATCCAAAC
AKT1_1	CACCGATCGAACGCACCTTCCATG
AKT1_2	CACCGCAGGATGTGGACCAACGTG
CREB1_1	CACCGCAGATTGCCACATTAGCCC
CREB1_2	CACCGGGCAGCTGTACTAGAGTTA
SMAD1_1	CACCGGTTACGGAACTGAGCTAAG
SMAD1_2	CACCGTGAGGCAGTCCCTTCCGGT
SMAD5_1	CACCGACACGACAATATATAACAT
SMAD5_2	CACCGGAATAGTGACACATTTACT
SMAD9_1	CACCGGAATCGTGACGCATTTGCT
SMAD9_2	CACCGGGAACTCACAGCACTCCAG
NFKB1_1	CACCGTGTCACATGAAGTATACCC
NFKB1_2	CACCGTATAGATCTGCAACTATGT
MAP2K3_1	CACCGCTGAATAGTGCCCCGTAGA
MAP2K3_2	CACCGTGGTGACCATCTCAGAACT
MAP2K6_1	CACCGTGGAGCCTATAATGGAACT
MAP2K6_2	CACCGTGGAGTCTAAATCTCGAGG
MAPK14_1	CACCGAGTAACCGCAGTTCTCTGT
MAPK14_2	CACCGACAGGTTCTGGTAACGCTC
MAPKAPK2_1	CACCGTGTACGAGAATCTGTACGC
MAPKAPK2_2	CACCGAGAAATTCGCCCTCAAAGT
PRKAA2_1	CACCGCAGCACCTGAAGTCATCTC
PRKAA2_2	CACCGATGCCAAGATAGCCGATTT
BAD_1	CACCGCTCGGCGCCCCCCAACCTC
BAD_2	CACCGCTGGTGACTGGCGTCCCAC
RPS6KA1_1	CACCGGTGCAGCTTCACCACGAAT
RPS6KA1_2	CACCGCAGCACCTTCATAGCATAC
CTNND1_1	CACCGAGTGGCGACTATAACCATC
CTNND1_2	CACCGAGGATGACCAGCGTAGTAT
CTNNB1_1	CACCGCATACTGTCCATCAATATC
CTNNB1_2	CACCGTGATGGTTCAGCCAAACGC
GSK3B_1	CACCGATGGATATAGGCTAAACTT
GSK3B_2	CACCGTTGGCTCGACTATAGTGTC
MAPK1_1	CACCGGTGCAGAACGTTAGCTGAA
MAPK1_2	CACCGGTAGGTCTGGTGCTCAAAG
MAPK3_1	CACCGGTAGGTCTGATGTTCGAAG
MAPK3_2	CACCGGTCTTGCGCACGTGGTCAT
SMAD2_1	CACCGCAGCTTCTCTGAACAAACC
SMAD2_2	CACCGTAAATGTGTTACCATACCA
SMAD3_1	CACCGTTGCAGGTGTCCCATCGGA
SMAD3_2	CACCGAGCCCCAGAGCAATATTCC
PLK1_1	CACCGAATGAATACAGTATTCCCA
PLK1_2	CACCGTAATTAGGAGTCCCACACA
PRKDC_1	CACCGATGCGGCATAGGTGATCAA
PRKDC_2	CACCGATGCTATGTAAAAGTTCAC
RPS6_1	CACCGGTGGTGGGAACGACAAACA
RPS6_2	CACCGATGCTCTTGCAGGGTTATG
PARP1_1	CACCGGCTAGGCATGATTGACCGC
PARP1_2	CACCGTTACCCACTCCTTCCGGTT
CHEK1_1	CACCGTGGTATTGGAATAACTCAC
CHEK1_2	CACCGGTACTCCAGAAATAAATAT
CCNB1_1	CACCGATCAGAGAAAGCCTGACAC
CCNB1_2	CACCGAGGCCAAGAACAGCTCTTG
ABL1_1	CACCGCAGTGATGATATAGAACGG
ABL2_1	CACCGACCTCTGTAATGACGACGG
SH2B2_1	CACCGGGTGGACATTCAACGCGAG
BLK_1	CACCGAGGTCCCGATCATTCATAG
CBL_1	CACCGTAGATCCGTTTGATCCTAG
CBLB_1	CACCGGTGGGATGTCGACTCCTAG
CHAT_1	CACCGAGGACGATGCCATCGAATG
CHN1_1	CACCGCATACCACTAAGCGGCCAA
CHN2_1	CACCGCACGTTCCGAGGCCCACAC
CRK_1	CACCGTCTATACTTCTCGACGTAA
CRKL_1	CACCGGTCCCCGATCTTAAAACGG
CSK_1	CACCGGATGCTGGGCGATTACCGA
FER_1	CACCGAGAACATGTATCGATTCGA
FES_1	CACCGACTCATCGAACGTGACACA
FGR_1	CACCGGGGGACTTCAGAAGCTACG
FYN_1	CACCGGGATACTACATTACCACCC
GRAP2_1	CACCGCTTCCGGTTCATCGAAGGT
GRAP_1	CACCGCACAGGAAGTACTTCCCCG
GRAPL_1	CACCGGGTACAAGGCCGAGCTCCG
GRB10_1	CACCGCTGGACCTACCTGACAGCG
GRB2_1	CACCGAGAAATGCTTAGCAAACAG
HCK_1	CACCGGAGACTACGACCCTCGGCA
HSH2D_1	CACCGCTCTCTTGAGATTGCACCA
ITK_1	CACCGAGGCCTGGTGACTCGACTC
LCK_1	CACCGCCGGGAAAAGTGATTCGAG
SH2B3_1	CACCGTGTGAGTTGCACGCCGTAG
NCK1_1	CACCGAACCCACATGGTCACCCAA
NCK2_1	CACCGTATGTACCGTCCAACTACG
PIK3R1_1	CACCGTTCCTAGATACACCCTCCG
PIK3R2_1	CACCGGCTTTATGAAGAGTACACA
PIK3R3_1	CACCGATTGAGCGATTTCGCAGAG
PLCG1_1	CACCGTAGCGATCAAAGTCCCGTG
PLCG2_1	CACCGCACGCCCACCATTATCGAG
RASA1_1	CACCGGATGGACCAGAATACGAGG
RIN1_1	CACCGCTCCCTACTGGCACCGGAG
RIN3_1	CACCGCTTAGAAGACCAAAGTCCG
SAP_1	CACCGCTATAGGCTCGAAAACACA
SH2B1_1	CACCGCTGACCAGTCCCCTACCAA
SH2D2A_1	CACCGCAGCCCAATCATCAAACAG
SH2D3A_1	CACCGACACTTACCCATCCCAGCG
BCAR3_1	CACCGCATCACAGGACCTTATGGG
SH2D5_1	CACCGCGAGCAGTAGGGATTCCCC
SH2D7_1	CACCGTGAATCCATGAAACCAGGG
SH3BP2_1	CACCGGACTATGAGCACGACGATG
SHB_1	CACCGGGAGCCCTATGAGGCACAG
SHC1_1	CACCGTTGTCAATAAGCCCACGCG
SHC3_1	CACCGCATAGCGAATCACCACATG
SHC4_1	CACCGCTTACAGGATCCCCTCCAG
SHF_1	CACCGCTGCGCATTATCAGACTCA
INPP5D_1	CACCGGATCACGTAAATGTCATGG
INPPL1_1	CACCGTTCAGGTAGTCGTGCGAGA
PTPN6_1	CACCGCACTGTGTAGCGTCCACCC
PTPN11_1	CACCGATTACTATGACCTGTATGG
SLA2_1	CACCGGAGCTGTCGCTGAGACTCG
SLA_1	CACCGCTGGTACTACATTTCCCCG
LCP2_1	CACCGGAACTCCACAGGTCACTCG
SRC_1	CACCGACCTGGAACGGTACCACCA
SYK_1	CACCGGTGTACGAGAGCCCCTACG
TEC_1	CACCGATCCCAAGTAATTACGTAA
TNS2_1	CACCGTGTAGTCGACAGAGACCGA
TNS4_1	CACCGTGGTGTAGTAAGAACACTG
VAV1_1	CACCGAGCACTCACTCGATCTGGT
VAV2_1	CACCGTCCAGGCTTCTGATCTACG
VAV3_1	CACCGAAACTGTTTAATTTCACGA
YES1_1	CACCGCCAAAAGGCGTTACCCCTG
ZAP70_1	CACCGCAACTCACATGAGTCAACG
PTPRC_1	CACCGGAAACTTGCTGAACACCCG
PTPRJ_1	CACCGTACTGTTGTGCATCAACCA
PTPRA_1	CACCGAACTTGAGCATGCCGATCG
PTPRK_1	CACCGCTCTACATCCCCTAGACGG
PTPRF_1	CACCGGGGACAAGAAGAACTACCG
PTPN22_1	CACCGGATGTACGTTGTTACCAAG
PTPN12_1	CACCGTTGTGCCATAGATTATACG
PTPN2_1	CACCGGTCATGCTGAACCGCATTG
PTPN3_1	CACCGCGGTACACAGCAACACCCG
PTPN9_1	CACCGCATGTTGGACTGACTTGTG
PTPN7_1	CACCGTCTGTGAACACACCCCGGG
DUSP1_1	CACCGCTAACCTGATCGTAGAGTG
DUSP2_1	CACCGGCGTGCGTTCCGCCTCCCG
DUSP4_1	CACCGCAGTACAAGTGCATCCCAG
DUSP6_1	CACCGACTGGAACGAGAATACGGG
DUSP10_1	CACCGGCCTTGAGGGACACAACGG
DUSP3_1	CACCGTCACCCCGCGGATCTACGT
PTEN_1	CACCGCATCTGGATTATAGACCAG
ACP1_1	CACCGCTGTTTCTGACTGGAACGT
ABL1_2	CACCGTGCTCCCTCGAAAAGAGCG
ABL2_2	CACCGCTGTAGGCTTATTACACTT
SH2B2_2	CACCGTTGTGCGCAAAGTCCACGG
BLK_2	CACCGCTGGTCCGACTCTACGCAG
CBL_2	CACCGTATCTTGTCAAGATATGAG
CBLB_2	CACCGTTCATCTCTTGGATCAAAG
CHAT_2	CACCGTGCTGCCGAGCAAAGATCA
CHN1_2	CACCGACCCAATTTATGAGCACGT
CHN2_2	CACCGAGGGCAGCCCTTCGAACCA
CRK_2	CACCGATTCCCATTAAAGTCAAAG
CRKL_2	CACCGGCGGACGAGGAACATACCG
CSK_2	CACCGCTTGCCGTGGAACCAACTG
FER_2	CACCGTATGTATTGGCGTTGAAAG
FES_2	CACCGGCAGACAAGGACCGTGACA
FGR_2	CACCGGCTTGGATTGAGTCAACAG
FYN_2	CACCGACAACTTCCACGCAGCCGG
GRAP2_2	CACCGAGGCAGAGAACTTACTCAT
GRAP_2	CACCGGAAGTCGACCAGCTCGTTG
GRAPL_2	CACCGAGGGAGACACACTCAAGGT
GRB10_2	CACCGACCGACTTGCGAATCACCA
GRB2_2	CACCGGCACATCGTTTCCAAACCT
HCK_2	CACCGTGTATTGCCTCCGACCTGG
HSH2D_2	CACCGCATATACATACCTCCTCAG
ITK_2	CACCGTACTTTGAAGATCGTCATG
LCK_2	CACCGTACAACGGGCACACGAAGG
SH2B3_2	CACCGGAGCTCTTCGACCCACCCA
NCK1_2	CACCGGGAGAAATGCAGTGATGGG
NCK2_2	CACCGACATAGGCGAACTTGACGA
PIK3R1_2	CACCGGCGTAAGCCAATACTGATG
PIK3R2_2	CACCGGACTGGTCCCTGAGCGACG
PIK3R3_2	CACCGGAATATACTAGAACATCCC
PLCG1_2	CACCGCAAACTCATTACAGCGCAG
PLCG2_2	CACCGGGACGAACACAAGCAACAG
RASA1_2	CACCGAGGAACTCTGACCCCAAAG
RIN1_2	CACCGATGACGTGCCCAATGCCAG
RIN3_2	CACCGATGGTGTATTCGAGCACCT
SAP_2	CACCGTCCTACAATACCCAAGGCA
SH2B1_2	CACCGGTCCTCAGATGATCGAGAA
SH2D2A_2	CACCGGCACCAAGTAGCACCCCTG
SH2D3A_2	CACCGCCAGCTCGCAGTACGTCGG
BCAR3_2	CACCGAGTTGACGCCAGAGTTCCG
SH2D5_2	CACCGCGGGGCCATGCCTCCCATG
SH2D7_2	CACCGTGTATGATGCCATCACCCG
SH3BP2_2	CACCGTACCGGTTATAGCCACTCA
SHB_2	CACCGACACCCCTTACGAACCTGA
SHC1_2	CACCGGTACTATAATGACTTCCCG
SHC3_2	CACCGAAGAGCAGACTTATTACCA
SHC4_2	CACCGCCGGAGCTACCTTCGTCCA
SHF_2	CACCGGAACTCAGACTACCCTTGG
INPP5D_2	CACCGGCTGCTCTTACCGAAGTGT
INPPL1_2	CACCGCACAAGCAGAAGCCAACTG
PTPN6_2	CACCGTGAGTTCTGGATCCGAATA
PTPN11_2	CACCGCTTCTAGTTGATCATACCA
SLA2_2	CACCGGGATCCACTGCCTTGACAA
SLA_2	CACCGCCCCCGATATTCCGCCGAG
LCP2_2	CACCGGAGCTAATGAACGATCTAG
SRC_2	CACCGCTGACTTCGACAACGCCAA
SYK_2	CACCGTCCGAGCCAGAGACAACAA
TEC_2	CACCGATGATCTCAGATTAGAGAG
TNS2_2	CACCGAGCTACGAGATCCCTACGG
TNS4_2	CACCGTTCCAGGATCATCTGATTG
VAV1_2	CACCGGGCCGGCCCAAGATCGACG
VAV2_2	CACCGGGAGGGGACGACATCTACG
VAV3_2	CACCGCAGGATGTGACTCGAGTGA
YES1_2	CACCGAATTGGTGAAACACTACAC
ZAP70_2	CACCGCCGGCGGCAAAGCGCACTG
PTPRC_2	CACCGGCATTATCCAAAGAGTCCG
PTPRJ_2	CACCGTATACCTACAAGATACATG
PTPRA_2	CACCGGAGTCTGAAGAATTGACAG
PTPRK_2	CACCGGTGTAACTCAGTCAGAACG
PTPRF_2	CACCGGTCCGGAGTATAGTAGACG
PTPN22_2	CACCGAAGGCATTTCCAATAGTTG
PTPN12_2	CACCGGCCACACAGTAGTGACTGT
PTPN2_2	CACCGCACTCTATGAGGATAGTCA
PTPN3_2	CACCGAACGTATGGTGCTCAACAC
PTPN9_2	CACCGATCAAACTTCCTTGCCATG
PTPN7_2	CACCGGTGCCCAGAATACACTGTG
DUSP1_2	CACCGCAAACAGTCGACCCCCATG
DUSP2_2	CACCGCTGCCGTGTACTTCCTGCG
DUSP4_2	CACCGCTGTAACACCATCGTGCGG
DUSP6_2	CACCGGAGTCGTCGCACATCGAGT
DUSP10_2	CACCGAGGCAAGGACTCTTTCAAG
DUSP3_2	CACCGTCAACGACCTGCTCTCGGA
PTEN_2	CACCGAAAGGATATTGTGCAACTG
ACP1_2	CACCGTTCAGTGGGTCATTGACAG
DUSP13A_1	CACCGTGCTGAACGCCGCCCACAA
DUSP13A_2	CACCGTCAAAATCAGGGAGGTCGT
DUSP13B_1	CACCGGGGCCAGACCTCATCGATA
DUSP13B_2	CACCGGCAGCGGCATTCACAACGT
