## Supplementary Table 2 for "Signalome-wide mapping of the NFκB pathway in T-cells reveals novel targets for immunotherapy"

	GSE126116	GSE122149	GSE247647	GSE197067	Carnevale et al. 2022 (LOF)	Shifrut et al. 2018 (LOF)	Sharma et al. 2023 (LOF)	Schmidt et al. 2022 (GOF)	Schmidt et al. 2022 (LOF)
AAK1	False	True	True	True	False	False	False	False	False
AATK	False	False	True	True	False	False	False	False	False
ABL1	False	False	False	False	False	False	False	False	False
ABL2	False	False	False	False	False	False	False	False	False
ACAD10	False	False	True	False	False	False	False	False	False
ACAD11	False	False	True	False	False	False	False	False	False
ACP1	False	False	False	False	False	False	False	False	False
ACVR1	False	False	False	False	False	False	False	False	False
ACVR1B	False	False	False	False	False	False	False	False	False
ACVR1C	False	True	True	True	False	False	False	False	False
ACVR2A	True	True	True	True	False	False	False	False	False
ACVR2B	False	False	False	False	False	False	False	False	False
ACVRL1	False	False	False	False	False	False	False	False	False
ADCK1	False	False	True	True	False	False	False	False	False
ADCK2	False	False	False	False	False	False	False	False	False
ADCK5	False	False	False	False	False	False	False	False	False
AKT1	False	False	False	False	False	False	False	False	False
AKT2	False	False	False	False	False	False	False	False	False
AKT3	False	True	False	False	False	False	False	False	False
ALPK1	False	False	True	True	False	False	False	False	False
ALPK3	False	False	True	False	False	False	False	False	False
ANKK1	False	True	True	True	False	False	False	False	False
ARAF	False	False	False	False	False	False	False	False	False
ATM	True	True	True	True	False	False	False	False	False
ATR	False	False	False	False	False	False	False	False	False
AURKA	True	True	True	True	False	False	True	False	False
AURKB	True	True	True	True	False	False	False	False	False
AURKC	False	False	False	False	False	False	False	False	False
AXL	False	True	True	True	False	False	False	False	False
BAD	False	False	False	False	False	False	False	False	False
BCAR3	False	True	True	True	False	False	False	False	False
BLK	True	True	False	True	False	False	False	False	False
BMP2K	False	False	False	False	False	False	False	False	False
BMPR1A	False	False	False	False	False	False	False	False	False
BMPR2	False	False	False	True	False	False	False	False	False
BMX	False	False	False	False	False	False	False	False	False
BRAF	False	False	True	False	False	False	False	False	False
BRSK1	False	False	True	True	False	False	False	False	False
BRSK2	False	False	False	False	False	False	False	False	False
BTK	True	False	True	True	False	False	False	True	False
BUB1	True	True	True	True	False	False	False	False	False
BUB1B	True	True	True	True	False	False	False	False	False
CAMK1	True	True	True	True	False	False	False	False	False
CAMK1D	False	True	True	False	False	False	False	False	False
CAMK2B	False	True	True	True	False	False	False	False	False
CAMK2D	False	True	False	True	False	False	False	False	False
CAMK2G	False	False	True	True	False	False	False	False	False
CAMK4	False	False	True	True	False	False	False	False	False
CAMKK1	False	False	True	True	False	False	False	False	False
CAMKK2	False	True	True	True	False	False	False	False	False
CAMKV	False	True	True	True	False	False	False	False	False
CASK	False	False	True	True	False	False	False	False	False
CASP3	True	True	True	True	False	False	False	False	False
CBL	False	False	False	False	False	False	True	False	False
CBLB	False	False	False	False	True	True	False	True	True
CCNB1	True	True	True	True	False	False	False	False	False
CDC14A	False	False	True	True	False	False	False	False	False
CDC14B	True	True	True	True	False	False	False	False	False
CDC25A	True	True	True	True	False	False	False	False	False
CDC25B	False	False	True	True	False	False	False	False	False
CDC25C	True	True	True	True	False	False	False	False	False
CDC42BPA	False	False	True	True	False	False	False	False	False
CDC42BPB	False	False	False	True	False	False	False	False	False
CDC42BPG	True	True	True	True	False	False	False	False	False
CDC7	True	True	True	True	False	False	False	False	False
CDK1	True	True	True	True	False	False	False	False	False
CDK10	False	False	False	False	False	False	False	False	False
CDK11A	False	False	False	False	False	False	False	False	False
CDK11B	False	False	False	False	False	False	False	False	False
CDK12	False	False	False	False	False	False	False	False	True
CDK13	False	False	True	False	False	False	False	False	False
CDK14	True	True	True	True	False	False	False	False	False
CDK16	False	False	False	False	False	False	False	False	False
CDK17	False	False	True	False	False	False	False	False	False
CDK18	False	True	True	False	False	False	False	False	False
CDK19	False	False	True	True	False	False	False	False	False
CDK2	True	True	True	True	False	False	False	False	False
CDK20	False	False	False	True	False	False	False	False	False
CDK3	False	False	False	False	False	False	False	False	False
CDK4	True	True	True	True	False	False	False	False	False
CDK5	False	False	True	True	False	False	False	False	False
CDK6	True	True	True	True	False	True	False	True	False
CDK7	False	False	False	False	False	False	False	False	False
CDK8	False	False	True	False	False	False	False	False	False
CDK9	False	False	False	False	False	False	False	False	False
CDKL1	False	False	False	False	False	False	False	False	False
CDKL2	False	False	True	True	False	False	False	False	False
CDKL3	False	False	False	False	False	False	False	False	False
CDKL4	False	False	False	True	False	False	False	False	False
CDKL5	False	False	True	True	False	False	False	False	False
CDKN3	True	True	True	True	False	False	False	False	False
CHAT	False	False	False	False	False	False	False	False	False
CHEK1	True	True	True	True	False	False	False	False	False
CHEK2	False	True	False	True	False	False	False	False	False
CHKA	False	False	True	True	False	False	False	False	False
CHKB	False	False	True	True	False	False	False	False	False
CHN1	False	True	True	False	False	False	False	False	False
CHN2	True	False	True	True	False	False	False	False	False
CHUK	False	False	True	True	False	False	True	False	True
CILK1	False	False	False	True	False	False	False	False	False
CIT	True	True	True	True	False	False	False	False	False
CLK1	True	True	True	True	False	False	False	False	False
CLK2	False	False	False	False	False	False	False	False	False
CLK3	False	False	True	False	False	False	False	False	False
CLK4	False	True	True	True	False	False	False	False	False
COQ8A	False	False	True	False	False	False	False	False	False
COQ8B	False	False	False	False	False	False	False	False	False
CREB1	False	False	False	False	False	False	True	False	False
CRK	False	False	True	False	False	False	False	False	False
CRKL	False	False	False	False	False	False	False	False	False
CSF1R	False	False	True	True	False	False	False	False	False
CSK	False	False	True	False	False	True	True	False	False
CSNK1A1	False	False	False	False	False	False	False	False	False
CSNK1D	False	False	True	False	False	False	False	False	False
CSNK1E	False	False	False	False	False	False	False	False	False
CSNK1G1	False	False	False	False	False	False	False	False	False
CSNK1G2	False	False	True	False	False	False	False	False	True
CSNK1G3	False	False	False	False	False	False	False	False	False
CSNK2A1	False	False	True	True	False	False	True	False	False
CSNK2A2	False	False	False	False	False	False	False	False	False
CSNK2A3	True	False	True	True	False	False	False	False	False
CTDNEP1	False	False	False	True	False	False	False	False	False
CTDP1	False	False	True	False	False	True	False	False	False
CTDSP1	False	False	False	False	False	False	False	False	False
CTDSP2	False	False	False	True	False	False	False	False	False
CTDSPL	False	True	False	True	False	False	False	False	False
CTDSPL2	False	False	False	False	False	False	False	False	True
CTNNB1	False	False	False	False	False	False	False	False	False
CTNND1	False	True	False	False	False	False	False	False	False
DAPK1	False	False	False	False	False	False	False	False	False
DAPK2	True	True	True	True	False	False	False	False	False
DAPK3	False	False	True	False	False	False	False	False	False
DCLK2	False	False	False	False	False	False	False	False	False
DCLK3	False	False	False	False	False	False	True	False	False
DDR1	False	False	True	False	False	False	False	False	False
DDR2	False	False	True	False	False	False	False	False	False
DMPK	True	False	False	False	False	False	False	False	False
DSTYK	False	False	False	False	False	False	False	False	False
DUSP1	True	True	True	False	False	False	False	False	False
DUSP10	False	False	True	False	False	False	False	False	False
DUSP11	False	False	False	False	False	False	False	False	False
DUSP12	False	False	False	False	False	False	False	False	False
DUSP13A	False	False	False	False	False	False	False	False	False
DUSP13B	False	False	False	False	False	False	False	False	False
DUSP14	False	False	True	False	False	False	False	False	False
DUSP15	False	False	False	False	False	False	False	True	False
DUSP16	False	True	True	False	False	False	False	False	False
DUSP18	False	False	True	False	False	False	False	False	False
DUSP19	False	False	True	True	False	False	False	False	False
DUSP2	False	True	True	True	False	False	False	False	False
DUSP22	False	False	False	False	False	False	False	False	False
DUSP23	False	True	True	True	False	False	False	False	False
DUSP26	False	False	False	False	False	False	False	False	False
DUSP28	False	True	False	False	False	False	False	False	False
DUSP3	False	False	True	True	False	False	False	False	False
DUSP4	True	True	True	True	True	False	False	False	False
DUSP5	True	True	True	True	False	False	False	False	False
DUSP6	False	True	False	True	False	False	False	False	False
DUSP7	False	False	True	False	False	False	False	False	False
DUSP8	False	True	True	False	False	False	False	False	False
DUSP9	False	False	True	True	False	False	False	False	False
DYRK1A	False	False	False	False	False	False	False	False	False
DYRK1B	False	True	True	False	False	False	False	False	False
DYRK2	True	True	True	True	False	False	False	False	False
DYRK3	True	True	True	True	False	True	False	False	False
DYRK4	False	False	True	False	False	False	False	False	False
EEF2K	False	True	False	False	False	False	False	False	False
EGFR	False	False	False	False	False	False	False	False	False
EIF2AK1	False	False	False	False	False	False	False	False	False
EIF2AK2	False	False	True	False	False	False	False	False	False
EIF2AK3	False	False	True	False	False	False	False	False	False
EIF2AK4	False	False	False	True	False	False	False	False	False
EIF4EBP1	True	False	True	True	False	False	False	False	False
EPHA1	True	True	False	False	False	False	False	False	False
EPHA10	False	False	False	True	False	False	False	False	False
EPHA2	False	False	False	True	False	False	False	False	False
EPHA3	False	False	False	True	False	False	False	False	False
EPHA4	True	True	True	True	False	False	False	False	False
EPHA7	False	False	False	False	False	False	False	False	False
EPHB1	False	False	False	True	False	False	False	False	False
EPHB2	False	False	True	True	False	False	False	False	False
EPHB3	False	False	False	True	False	False	False	True	False
EPHB4	False	False	True	False	False	False	False	False	False
EPHB6	False	False	True	False	False	False	False	False	False
EPM2A	False	False	False	False	False	False	False	False	False
ERBB2	True	False	False	True	False	False	False	False	False
ERBB3	False	True	True	True	False	False	False	False	False
ERN1	False	True	False	True	False	False	False	False	False
ERN2	False	False	True	False	False	False	False	False	False
ETNK1	False	False	True	False	False	False	False	False	True
ETNK2	False	False	True	True	False	False	False	False	False
EYA1	False	False	False	False	False	False	False	False	False
EYA3	False	False	True	False	False	False	False	False	False
FAM20A	False	False	True	False	False	False	False	False	False
FAM20B	False	False	True	False	False	True	False	False	False
FAM20C	False	True	False	False	False	False	False	False	False
FER	False	False	False	False	False	False	False	False	False
FES	False	False	True	True	False	False	False	False	False
FGFR1	True	False	True	False	False	False	False	False	False
FGFR2	True	False	False	True	False	False	False	False	False
FGFR3	False	False	False	False	False	False	False	False	False
FGFR4	False	False	False	True	False	False	False	False	False
FGR	True	True	True	True	False	False	False	False	False
FLT1	False	False	True	True	False	False	False	False	False
FLT3	False	False	True	True	False	False	False	True	False
FLT4	True	False	True	True	False	False	False	False	False
FN3K	False	False	True	True	False	False	False	False	False
FN3KRP	False	False	False	False	False	False	False	False	False
FRK	False	False	False	False	False	False	False	False	False
FYN	False	False	False	False	False	False	False	False	False
GAK	False	False	False	False	False	False	False	False	False
GMNN	True	True	True	True	False	False	False	False	False
GRAP	False	True	False	True	False	False	False	True	False
GRAP2	False	False	False	True	False	True	False	False	True
GRAPL	False	True	True	True	False	False	False	False	False
GRB10	False	False	False	True	False	False	False	False	False
GRB2	False	False	False	False	False	False	False	True	False
GRK1	False	False	False	False	False	False	False	False	False
GRK2	False	False	False	True	False	False	False	False	False
GRK3	True	True	True	True	False	False	False	False	False
GRK4	False	False	False	False	False	False	False	False	False
GRK5	False	False	False	True	False	False	False	False	False
GRK6	False	False	False	False	False	False	False	False	False
GSK3A	False	False	True	False	False	False	False	False	False
GSK3B	False	False	False	False	False	False	False	False	False
GUCY2C	False	False	False	False	False	False	False	False	False
GUCY2D	False	False	False	False	False	False	False	False	False
GUCY2F	False	False	False	False	False	False	False	False	False
H3-3A	False	False	False	False	False	False	False	False	False
H3-3B	False	False	True	True	False	False	False	False	False
HASPIN	True	True	True	True	False	False	False	False	False
HCK	True	False	False	True	False	False	False	False	False
HIPK1	False	False	True	False	False	False	False	False	False
HIPK2	False	False	False	False	False	False	False	False	False
HIPK3	False	False	False	False	False	False	False	False	False
HIPK4	False	False	False	False	False	False	False	False	False
HSH2D	False	False	True	True	False	False	False	True	False
HUNK	False	False	False	False	False	False	False	False	False
HYKK	False	False	True	True	False	False	False	False	False
IGF1R	False	True	True	False	False	False	False	False	False
IKBKB	False	False	False	False	False	False	False	False	False
IKBKE	False	False	True	True	True	False	False	True	True
ILK	False	False	False	False	False	False	False	False	False
ILKAP	False	False	False	False	False	False	False	False	False
INPP5D	False	False	True	True	False	False	False	False	False
INPPL1	False	False	False	False	False	False	False	True	False
INSR	False	False	False	True	False	False	False	False	False
IP6K1	False	False	False	False	False	False	False	False	False
IP6K2	False	False	False	False	False	False	False	False	False
IPMK	False	False	False	False	False	False	False	False	False
IPPK	False	False	True	False	False	False	False	False	False
IRAK1	False	True	True	True	False	False	False	False	False
IRAK2	False	False	True	False	False	False	False	False	False
IRAK3	False	False	False	True	False	False	False	False	False
IRAK4	False	False	True	False	False	False	False	False	False
ITK	False	False	False	False	False	True	True	False	True
ITPKA	True	False	True	True	False	False	False	True	False
ITPKB	True	False	True	True	False	True	False	True	False
ITPKC	False	False	True	False	False	False	False	True	False
JAK1	False	False	True	False	False	False	False	False	True
JAK2	False	False	False	True	False	False	False	False	False
JAK3	False	False	True	False	False	True	False	False	False
KALRN	False	False	True	True	False	False	False	False	False
KIT	False	False	True	True	False	False	False	False	False
KRT18	False	True	False	True	False	False	False	True	False
KSR1	False	False	True	True	False	False	False	False	False
KSR2	False	False	False	True	False	False	False	False	False
LATS1	False	False	True	False	False	False	False	False	False
LATS2	False	False	True	False	False	False	False	False	False
LCK	False	False	False	True	False	True	True	True	True
LCP2	False	False	False	False	False	True	True	True	True
LIMK1	False	False	False	False	False	False	False	False	False
LIMK2	False	True	True	False	False	False	False	False	False
LMTK2	False	False	True	False	False	False	False	False	False
LMTK3	True	True	True	True	False	False	False	False	False
LRRK1	False	False	True	False	False	False	False	False	False
LRRK2	True	False	False	True	False	False	False	False	False
LTK	False	False	True	True	False	False	False	False	False
LYN	True	False	True	False	False	False	False	True	False
MAK	False	False	True	True	False	False	False	False	False
MAP2K1	False	False	True	True	False	False	False	False	False
MAP2K2	False	False	False	False	False	False	False	False	False
MAP2K3	False	True	True	True	False	False	False	False	False
MAP2K4	False	False	True	False	False	False	False	False	False
MAP2K5	False	False	False	False	False	False	False	False	False
MAP2K6	True	False	True	True	False	False	False	False	False
MAP2K7	False	False	False	False	False	False	False	False	False
MAP3K1	False	False	True	True	False	False	False	False	False
MAP3K10	False	False	True	False	False	False	False	False	False
MAP3K11	False	False	True	False	False	False	False	False	False
MAP3K12	False	False	False	True	False	False	False	True	False
MAP3K13	False	False	False	False	False	False	False	False	False
MAP3K14	False	False	False	False	False	False	False	False	False
MAP3K15	False	False	True	True	False	False	False	False	False
MAP3K19	False	True	False	False	False	False	False	False	False
MAP3K2	False	False	True	False	False	False	False	False	False
MAP3K20	True	True	True	True	False	False	False	False	False
MAP3K21	False	False	True	True	False	False	False	False	False
MAP3K3	False	False	True	True	False	False	False	False	False
MAP3K4	False	False	False	False	False	False	False	False	False
MAP3K5	True	False	True	True	False	False	False	False	False
MAP3K6	False	False	True	True	False	False	False	False	False
MAP3K7	False	False	False	False	False	False	True	False	True
MAP3K8	False	False	True	False	False	False	False	False	False
MAP3K9	False	False	False	False	False	False	False	False	False
MAP4K1	False	False	False	True	False	False	False	True	True
MAP4K2	False	False	False	True	False	False	False	False	False
MAP4K3	False	False	True	False	False	False	False	False	False
MAP4K4	False	False	True	False	False	False	False	False	False
MAP4K5	False	False	False	False	False	False	False	False	False
MAPK1	False	False	True	False	False	False	True	False	False
MAPK10	False	False	False	True	False	False	False	False	False
MAPK11	False	True	False	True	False	False	False	False	False
MAPK12	False	True	False	True	False	False	False	False	False
MAPK13	False	False	True	False	False	False	False	False	False
MAPK14	False	False	False	False	False	False	False	False	False
MAPK15	False	False	False	False	False	False	False	False	False
MAPK3	False	False	True	True	False	False	False	False	False
MAPK4	False	False	False	False	False	False	False	False	False
MAPK6	True	False	False	True	False	False	False	False	False
MAPK7	False	False	False	False	False	False	False	False	False
MAPK8	False	False	True	False	False	False	False	False	False
MAPK9	False	False	False	False	False	False	False	False	False
MAPKAPK2	False	False	False	False	False	False	False	False	False
MAPKAPK3	True	True	True	True	False	False	False	False	False
MAPKAPK5	False	False	False	False	False	False	False	False	False
MARK1	False	False	False	False	False	False	False	False	False
MARK2	False	False	False	False	False	False	False	False	False
MARK3	False	False	False	False	False	False	False	False	False
MARK4	False	False	False	False	False	False	False	False	False
MAST1	False	False	True	True	False	False	False	False	False
MAST2	False	False	True	True	False	False	False	False	False
MAST3	False	False	True	True	False	False	False	False	False
MAST4	False	False	True	True	False	False	False	False	False
MASTL	True	True	True	True	False	False	False	False	False
MATK	True	False	True	True	False	False	True	False	False
MDP1	False	False	False	False	False	False	False	False	False
MELK	True	True	True	True	False	False	False	False	False
MERTK	False	False	True	False	False	False	False	True	False
MET	False	False	True	True	False	False	False	False	False
MINK1	False	False	True	True	False	False	False	False	False
MKNK1	False	False	False	False	False	False	False	False	False
MKNK2	False	False	False	True	False	False	False	False	False
MLKL	False	False	False	False	False	False	False	False	False
MOK	False	False	True	True	False	False	False	False	False
MST1R	False	False	False	True	False	False	False	False	False
MTOR	False	False	False	False	False	True	False	False	False
MYLK	False	False	False	False	True	False	False	False	False
MYLK2	False	True	True	False	False	False	False	False	False
MYLK3	False	False	False	False	False	False	False	False	False
MYLK4	False	False	False	True	False	False	False	False	False
MYO3B	False	False	False	False	False	False	False	False	False
NCK1	False	False	True	False	False	False	False	False	False
NCK2	False	False	False	False	False	False	False	False	False
NDRG1	True	True	True	True	False	False	False	False	False
NEK1	False	False	False	False	False	False	False	False	False
NEK10	False	False	False	True	False	False	False	False	False
NEK11	False	False	False	True	False	False	False	False	False
NEK2	True	True	True	True	False	False	False	False	False
NEK3	False	False	True	False	False	False	False	False	False
NEK4	False	False	True	False	False	False	False	False	False
NEK5	False	False	False	False	False	False	False	False	False
NEK6	False	True	True	False	False	False	False	False	False
NEK7	False	False	True	False	False	False	False	False	False
NEK8	False	False	True	False	False	False	False	False	False
NEK9	False	False	False	False	False	False	False	False	False
NFKB1	True	True	True	True	False	False	True	True	False
NIM1K	False	False	False	True	False	False	False	False	False
NLK	False	False	False	False	False	False	False	False	False
NPR1	False	False	False	True	False	False	False	False	False
NPR2	False	False	False	False	False	False	False	False	False
NRBP1	False	False	False	False	False	False	False	False	False
NRBP2	True	False	True	True	False	False	False	False	False
NTRK1	True	True	True	True	False	False	False	False	False
NTRK2	False	True	False	True	False	False	False	False	False
NUAK1	True	True	False	True	False	False	False	False	False
NUAK2	True	True	True	True	False	False	False	False	False
OBSCN	True	False	True	True	False	False	False	False	False
OXSR1	False	False	True	False	False	False	False	False	False
PAK1	False	False	True	True	False	False	False	False	False
PAK2	False	False	True	False	False	False	False	False	False
PAK3	False	True	True	False	False	False	False	False	False
PAK4	False	False	True	False	False	False	False	False	False
PAK5	False	False	False	False	False	False	False	False	False
PAK6	False	False	False	False	False	False	False	False	False
PAN3	False	False	True	False	False	False	False	False	False
PARP1	False	True	True	False	False	False	False	False	False
PASK	False	True	False	True	False	False	False	False	False
PBK	True	True	True	False	False	False	False	True	False
PDGFRB	True	False	True	True	False	False	False	False	False
PDIK1L	False	False	False	False	False	False	False	False	False
PDK1	False	False	True	False	False	False	False	False	False
PDP1	False	False	True	True	False	False	False	False	False
PDP2	True	False	True	True	False	False	False	False	False
PDPK1	False	False	False	False	False	True	True	False	False
PDXP	True	True	True	True	False	False	False	False	False
PEAK1	False	True	True	False	False	False	False	False	False
PEAK3	True	True	True	False	False	False	False	False	False
PGAM5	True	True	True	True	False	False	False	False	False
PHKG1	False	False	False	False	False	False	False	False	False
PHKG2	False	False	False	False	False	False	False	False	False
PHLPP1	False	False	True	False	False	False	False	False	False
PHLPP2	False	False	False	False	False	False	False	False	False
PHPT1	False	True	True	True	False	False	False	False	False
PI4K2A	False	False	False	False	False	False	False	False	False
PI4K2B	False	False	True	False	False	False	False	False	False
PI4KA	False	False	False	False	False	False	False	False	True
PI4KB	False	False	False	False	False	False	False	False	True
PIK3C2A	False	False	False	False	False	False	False	False	False
PIK3C2B	False	False	True	True	False	False	False	False	False
PIK3C3	False	False	False	False	False	False	False	False	False
PIK3CA	False	False	True	False	False	False	False	False	False
PIK3CB	False	False	True	False	False	False	False	False	False
PIK3CD	False	False	False	False	False	True	False	False	False
PIK3CG	False	False	True	False	False	False	False	False	False
PIK3R1	True	True	True	True	False	False	False	False	False
PIK3R2	False	False	True	False	False	False	False	False	False
PIK3R3	False	False	True	False	False	False	False	False	False
PIK3R4	False	False	False	False	False	False	False	False	False
PIKFYVE	False	False	True	False	False	False	False	False	False
PIM1	False	False	False	False	False	False	False	False	False
PIM2	False	False	False	True	False	False	False	False	False
PIM3	True	True	True	True	False	False	False	False	False
PINK1	False	False	False	True	False	False	False	False	False
PIP4K2A	False	False	False	False	False	False	False	True	True
PIP4K2B	False	False	True	False	False	False	False	False	False
PIP4K2C	False	False	False	False	False	False	False	False	False
PIP5K1A	False	False	False	True	False	False	False	True	True
PIP5K1B	False	True	True	True	False	False	False	True	False
PIP5K1C	False	False	False	False	False	False	False	False	False
PIP5KL1	False	False	False	True	False	False	False	False	False
PKDCC	False	False	False	False	False	False	False	False	False
PKMYT1	True	True	True	True	False	False	False	False	False
PKN1	False	False	False	False	False	False	False	False	False
PKN2	False	False	True	False	False	False	False	False	False
PKN3	True	True	True	True	False	False	False	False	False
PLCG1	False	False	True	True	False	True	False	False	True
PLCG2	True	False	True	True	False	False	False	True	False
PLK1	True	True	True	True	False	False	False	False	False
PLK2	False	False	True	False	False	False	False	False	False
PLK3	False	False	True	True	False	False	False	False	False
PLK4	True	True	True	True	False	False	True	False	False
PLK5	False	False	False	False	False	False	False	False	False
PNCK	False	False	False	False	False	False	False	False	False
POMK	False	False	False	False	False	False	False	False	False
PPEF1	False	False	False	True	False	False	False	False	False
PPM1A	False	False	False	False	False	False	False	False	False
PPM1B	False	False	False	False	False	False	False	False	False
PPM1D	False	False	False	False	False	False	False	False	False
PPM1E	False	False	False	False	False	False	False	False	False
PPM1F	False	False	True	False	False	False	False	False	False
PPM1G	True	True	True	True	False	False	False	False	False
PPM1H	False	False	False	False	False	False	False	False	False
PPM1J	False	False	False	True	False	False	False	False	False
PPM1K	False	False	False	False	False	False	False	False	False
PPM1L	True	False	True	True	False	False	False	False	False
PPM1M	False	False	False	False	False	False	False	False	False
PPM1N	False	False	True	False	False	False	False	False	False
PPP1CA	False	True	True	False	False	False	False	False	False
PPP1CB	False	False	True	False	False	False	False	False	False
PPP1CC	False	False	False	True	True	False	False	False	False
PPP2CA	False	False	False	False	False	False	False	False	False
PPP2CB	False	False	True	False	False	False	False	False	False
PPP3CA	False	False	False	True	False	False	False	False	False
PPP3CB	False	False	False	False	False	False	False	False	False
PPP3CC	False	False	True	False	False	False	False	False	False
PPP4C	False	False	True	False	False	False	False	False	False
PPP5C	True	True	True	True	False	False	False	False	False
PPP6C	False	False	False	False	False	False	False	False	False
PPTC7	False	False	False	True	True	False	False	False	False
PRAG1	False	False	True	False	False	False	False	False	False
PRKAA1	False	False	False	False	False	False	False	False	False
PRKAA2	False	False	False	False	False	False	False	True	False
PRKACA	False	False	False	False	False	False	False	False	False
PRKACB	True	False	False	True	False	False	False	False	False
PRKCA	False	False	False	False	False	False	False	False	False
PRKCB	False	False	False	True	False	False	False	True	False
PRKCD	False	False	False	False	False	False	False	False	False
PRKCE	False	False	True	False	False	False	False	False	False
PRKCG	False	False	False	False	False	False	False	False	False
PRKCH	False	False	False	False	False	False	False	True	True
PRKCI	False	False	True	False	False	False	False	False	False
PRKCQ	False	False	False	False	False	True	False	False	False
PRKCZ	False	False	True	False	False	False	False	False	False
PRKD1	False	False	False	False	False	False	False	False	False
PRKD2	False	False	True	False	False	False	False	True	True
PRKD3	False	False	False	False	False	False	False	False	False
PRKDC	False	True	True	True	False	False	False	False	False
PRKG1	False	False	False	True	False	False	False	False	False
PRKG2	False	True	True	True	False	False	False	False	False
PRKX	False	False	False	False	False	False	False	False	False
PRP4K	False	False	True	False	False	False	False	False	False
PSKH1	False	False	False	False	False	False	False	False	False
PTEN	False	False	False	False	False	False	False	False	False
PTK2	False	False	True	True	False	False	False	False	False
PTK2B	False	False	False	True	False	False	False	False	False
PTK6	False	True	True	False	False	False	False	False	False
PTK7	False	False	True	True	False	False	False	False	False
PTP4A1	False	False	True	False	False	False	False	False	False
PTP4A2	False	False	False	False	False	True	False	False	False
PTP4A3	False	True	True	False	False	False	False	False	False
PTPDC1	False	False	False	False	False	False	False	False	False
PTPMT1	False	False	False	False	False	False	False	False	False
PTPN1	False	False	False	False	False	False	False	False	False
PTPN11	True	True	True	True	False	False	True	False	False
PTPN12	True	True	True	False	False	False	False	True	False
PTPN13	False	False	False	True	False	False	False	False	False
PTPN14	False	True	True	True	False	False	False	False	False
PTPN18	False	False	True	False	False	False	False	False	False
PTPN2	False	False	False	False	False	False	False	False	False
PTPN20	False	False	False	False	False	False	False	False	False
PTPN21	False	False	False	False	False	False	False	False	False
PTPN22	False	True	True	False	False	False	False	True	True
PTPN23	False	False	False	False	False	False	False	False	False
PTPN3	True	True	True	True	False	False	False	False	False
PTPN4	True	True	True	True	False	False	False	False	False
PTPN6	False	True	True	False	False	False	False	False	False
PTPN7	True	True	True	True	False	False	False	True	False
PTPN9	False	False	True	False	False	False	False	True	False
PTPRA	False	False	False	False	False	False	False	False	False
PTPRB	False	False	False	True	False	False	False	False	False
PTPRC	False	False	False	False	False	False	False	True	True
PTPRD	False	False	False	False	False	False	False	False	False
PTPRE	True	False	False	True	False	False	False	False	False
PTPRF	False	False	False	True	False	False	False	False	False
PTPRG	False	False	False	False	False	False	False	False	False
PTPRH	False	False	False	False	False	False	False	True	False
PTPRJ	False	False	False	False	False	False	False	False	False
PTPRK	False	False	False	False	False	False	False	False	False
PTPRM	True	False	True	True	False	False	False	False	False
PTPRN2	False	False	True	False	False	False	False	False	False
PTPRO	False	True	True	True	False	False	False	False	False
PTPRQ	False	False	False	False	False	False	False	False	False
PTPRR	False	False	False	False	False	False	False	False	False
PTPRS	False	False	True	True	False	False	False	False	False
PTPRU	False	False	True	True	False	False	False	False	False
PXK	False	False	False	False	False	False	False	False	False
RAF1	False	False	False	False	False	False	False	False	False
RASA1	False	False	False	False	False	False	False	False	False
RB1	False	False	False	False	False	False	False	False	False
RET	False	False	False	False	False	False	False	False	False
RIN1	False	True	True	True	False	False	False	False	False
RIN3	False	False	True	True	False	False	False	False	False
RIOK1	False	True	True	True	False	False	False	False	False
RIOK2	False	False	False	True	False	False	False	False	False
RIOK3	False	False	True	False	False	False	False	False	False
RIPK1	False	False	False	False	False	False	False	False	False
RIPK2	False	False	True	True	False	False	False	False	False
RIPK3	True	False	False	False	False	False	False	False	False
RIPK4	False	False	True	True	False	False	False	False	False
RNASEL	False	False	False	True	False	False	False	False	False
RNGTT	False	False	False	False	False	False	False	False	False
ROCK1	False	False	False	False	False	False	False	False	False
ROCK2	False	False	True	False	False	False	False	False	False
ROR1	False	False	False	False	False	False	False	False	False
ROR2	False	False	False	False	False	False	False	False	False
ROS1	False	False	False	False	False	False	False	False	False
RPS6	False	False	False	False	False	False	False	False	False
RPS6KA1	False	True	True	False	False	False	False	False	False
RPS6KA2	False	True	True	False	False	False	False	False	False
RPS6KA3	False	False	False	False	False	False	False	False	False
RPS6KA4	False	False	False	False	False	False	False	False	False
RPS6KA5	False	False	True	False	False	False	False	False	False
RPS6KA6	False	False	True	False	False	False	False	False	False
RPS6KB1	False	False	False	False	False	False	False	False	False
RPS6KB2	False	False	False	False	False	False	False	False	False
RPS6KC1	False	False	True	False	False	False	False	False	False
RPS6KL1	False	False	False	True	False	False	False	False	False
RSKR	False	False	False	False	False	False	False	False	False
RYK	False	False	True	False	False	False	False	False	False
SBK1	True	True	True	True	False	False	False	False	False
SBK3	False	False	False	False	False	False	False	False	False
SCYL1	False	False	False	False	False	False	False	False	False
SCYL2	False	False	False	False	False	False	False	False	False
SCYL3	False	False	False	False	False	False	False	False	False
SELENOO	False	False	False	False	False	False	False	False	False
SGK1	False	True	True	True	False	False	False	False	False
SGK2	False	False	False	True	False	False	False	False	False
SGK3	False	False	True	True	False	False	False	False	False
SH2B1	False	False	False	True	False	False	False	False	False
SH2B2	False	False	True	True	False	False	False	False	False
SH2B3	False	True	True	True	False	False	False	False	False
SH2D1A	False	False	True	False	False	True	False	False	True
SH2D2A	True	False	True	True	False	False	False	False	False
SH2D3A	False	False	True	False	False	False	False	False	False
SH2D5	False	True	True	True	False	False	False	True	False
SH2D7	False	False	False	False	False	False	False	False	False
SH3BP2	False	True	True	True	False	False	False	False	False
SHB	False	False	False	True	False	False	False	False	False
SHC1	False	False	False	False	False	False	False	False	False
SHC3	False	False	False	True	False	False	False	False	False
SHC4	True	True	True	True	False	False	False	False	False
SHF	False	True	True	True	False	False	False	False	False
SIK1	False	False	True	True	False	False	False	False	False
SIK2	False	False	True	True	False	False	False	False	False
SIK3	False	False	True	False	False	False	False	False	False
SLA	False	True	True	True	False	False	False	True	False
SLA2	False	False	False	False	False	False	False	True	True
SLK	False	False	False	False	False	False	False	False	False
SMAD1	False	False	True	False	False	False	False	False	False
SMAD2	False	False	False	False	False	False	False	False	False
SMAD3	False	False	True	True	False	False	False	False	False
SMAD5	False	False	False	False	False	False	False	False	False
SMAD9	False	False	False	False	False	False	False	True	False
SMG1	False	False	False	False	False	True	False	False	False
SNRK	True	False	True	True	False	False	False	False	False
SPEG	True	False	True	True	False	False	False	False	False
SRC	False	False	True	False	False	False	False	True	False
SRMS	False	False	False	False	False	False	False	False	False
SRPK1	True	True	True	True	False	False	False	False	False
SRPK2	False	False	False	False	False	False	False	False	False
SRPK3	False	False	True	False	False	False	False	False	False
SSH1	False	False	False	False	False	False	False	False	False
SSH2	True	True	True	True	False	False	False	False	False
SSH3	False	False	True	True	False	False	False	False	False
SSU72	False	False	False	False	False	False	False	False	False
STK10	False	False	True	False	False	False	False	False	False
STK11	False	False	False	False	False	True	False	False	False
STK16	False	False	False	False	False	False	False	False	False
STK17A	False	True	True	False	False	False	False	False	False
STK17B	False	False	True	False	False	False	False	False	False
STK24	False	False	False	False	False	False	False	False	False
STK25	False	False	False	False	False	False	False	False	False
STK26	False	False	False	True	False	False	False	False	False
STK3	False	False	True	True	False	False	False	False	False
STK31	False	False	False	True	False	False	False	False	False
STK32B	False	False	False	False	False	False	False	False	False
STK32C	False	False	True	False	False	False	False	False	False
STK33	False	True	False	False	False	False	False	False	False
STK35	False	False	False	False	False	False	False	False	False
STK36	False	False	False	False	False	False	False	False	False
STK38	True	True	True	True	False	False	False	False	False
STK38L	False	False	True	False	False	False	False	True	False
STK39	False	False	False	False	False	False	False	False	False
STK4	False	False	False	False	False	False	False	False	False
STK40	False	False	True	True	False	False	False	False	False
STKLD1	False	False	True	False	False	False	False	True	False
STRADA	False	False	False	False	False	False	False	False	False
STRADB	False	False	False	False	False	False	False	False	False
STYK1	False	False	True	False	False	False	False	False	False
STYX	False	False	False	False	False	True	False	False	False
STYXL1	False	False	False	False	False	False	False	False	False
SYK	True	False	True	True	False	False	False	False	False
TAOK1	False	False	True	False	False	False	False	False	False
TAOK2	False	False	False	False	False	False	False	False	False
TAOK3	False	False	False	False	False	False	False	False	False
TBCK	False	False	True	False	False	False	False	False	False
TBK1	False	False	True	False	False	False	False	False	False
TEC	False	False	True	True	False	False	False	True	False
TEK	False	False	False	False	False	False	False	False	False
TESK1	False	False	True	False	False	False	False	False	False
TESK2	False	False	False	False	False	False	False	False	False
TEX14	False	True	False	True	False	False	False	False	False
TGFBR1	False	False	False	False	True	False	False	False	False
TGFBR2	True	False	True	False	False	False	False	False	False
TIE1	False	False	True	False	False	False	False	False	False
TIMM50	True	True	True	True	False	False	False	False	False
TLK1	False	False	False	False	False	False	False	False	False
TLK2	False	False	False	False	False	False	False	False	False
TNIK	True	True	True	True	False	False	False	False	False
TNK1	False	False	True	True	False	False	False	False	False
TNK2	False	False	True	True	False	False	False	False	False
TNS1	False	False	True	True	False	False	False	False	False
TNS2	False	False	False	False	True	False	False	False	False
TNS4	False	True	True	True	False	False	False	False	False
TP53RK	False	False	False	False	False	True	False	False	False
TPTE2	False	False	False	False	False	False	False	False	False
TRIB1	True	True	True	True	False	False	False	False	False
TRIB2	True	True	True	True	False	False	False	False	False
TRIB3	True	True	True	True	False	False	False	False	False
TRIO	False	False	False	False	False	False	False	False	False
TRPM6	False	False	False	True	False	False	False	False	False
TRPM7	False	False	False	False	False	False	True	False	False
TRRAP	False	False	False	False	False	False	False	False	False
TSSK3	False	True	True	True	False	False	False	False	False
TSSK4	False	False	True	True	False	False	False	False	False
TSSK6	False	False	False	False	False	False	False	False	False
TTBK1	False	False	True	True	False	False	False	False	False
TTBK2	False	False	True	True	False	False	False	False	False
TTK	True	True	True	True	False	False	False	False	False
TTN	True	False	True	True	False	False	False	False	False
TXK	True	True	True	True	False	False	False	False	True
TYK2	False	False	False	False	False	False	False	False	False
TYRO3	False	False	True	True	False	False	False	False	False
UBASH3B	False	False	True	False	True	False	False	True	False
UBLCP1	False	False	False	False	False	False	False	False	False
UHMK1	False	False	False	False	False	False	False	False	False
ULK1	False	True	True	True	False	False	False	False	False
ULK2	False	False	True	False	False	False	False	False	False
ULK3	False	False	False	False	False	False	False	False	False
ULK4	False	False	False	False	False	False	False	False	False
VAV1	False	False	False	False	False	True	True	True	True
VAV2	False	True	False	True	False	False	False	False	False
VAV3	True	False	True	False	False	False	True	False	False
VIM	False	False	True	True	False	False	False	False	False
VRK1	False	True	True	False	False	False	False	False	False
VRK2	False	False	False	False	False	False	False	False	False
VRK3	False	False	False	False	False	False	False	False	False
WEE1	True	True	True	True	False	False	False	False	False
WEE2	False	False	False	False	False	False	False	False	False
WHR1	False	False	False	False	False	False	False	False	False
WNK1	False	False	False	False	False	True	False	False	False
WNK2	False	False	True	True	False	False	False	False	False
WNK4	False	False	True	False	False	False	False	True	False
YES1	True	True	True	True	False	False	False	False	False
ZAP70	False	False	False	False	False	False	True	True	True
